# Endogenous lipid droplets exhibit profound proteomic and lipidomic differences across neural stem cell states

**DOI:** 10.64898/2026.08.18.745393

**Authors:** Diana Panfilova, Mergim Ramosaj, Manfredo Quadroni, Marlen Knobloch

**Affiliations:** Department of Biomedical Sciences, University of Lausanne, Lausanne, Switzerland; Protein Analysis Facility, University of Lausanne, Lausanne, Switzerland

## Abstract

Lipid droplets (LDs) are protein-coated organelles that store neutral lipids and regulate diverse cellular processes beyond energy metabolism. In neural stem/progenitor cells (NSPCs), LD abundance and morphology vary across cellular states, yet whether LD molecular composition is similarly state-dependent remains unknown. Here, we define the first endogenous LD proteome and lipidome atlas of NSPCs and their progeny. State-resolved analyses reveal extensive differences in both LD-associated proteins and stored lipids, allowing for identification of LD signatures that distinguish quiescent and proliferative states, and uncovering selective enrichment of numerous proteins on quiescent NSPC LDs. Functional interrogation of one such protein, CIDEB, showed that its knockdown alters LD morphology and induces senescence-associated transcriptional programs, implicating CIDEB in the maintenance of NSPC quiescence. These findings establish LDs as dynamically specialized organelles in NSPCs and their progeny and provide a resource for investigating LD-mediated regulation of stem cell state and lineage progression.
