## Supplementary Tables for "Endogenous lipid droplets exhibit profound proteomic and lipidomic differences across neural stem cell states": Table_S3_LD_bonafide_proteome.xlsx

### Sheet: Table_S4_LD_bonafide_proteome
Gene.names
Aaas
Abhd5
Abracl
Acaca
Acot11
Acsl3
Acsl4
Actb
Actbl2
Actg1
Adat1
Ado
Adprm
Agpat6
Agpat9
Aifm2
Akr1b10
Aldoa
Alg2
Alg5
Anxa1
Anxa2
Anxa7
Aox2
Apoa2
Apobr
Apoc1
Apoc2
Apoc4
Apoe
Apol2
Apool
Arf4
Arf5
Arfgap1
Arhgap12
Arhgef1
Arl1
Arl2
Arl8a
Atg2a
Aup1
Avl9
Bag2
Bag5
Bax
Bnip1
C17orf80
C18orf32
C18orf32
Cacfd1
Cacul1
Calm1
Casp14
Casp9
Cav1
Ccdc186
Ccnb1
Ccnb2
Cda
Cdc26
Cdc42
Cdc42ep4
Cdk18
Cdk2
Cdkn2c
Cep70
Cfl1
Chka
Chp1
Cideb
Clcc1
Clint1
Clptm1l
Cog8
Cops3
Cracr2a
Cradd
Crygn
Cstb
Ctu1
Ctu2
Cyb5r3
D17wsu92e
Ddhd1
Dhdds
Dhrs1
Dhrs3
Dhrsx
Dlgap4
Dsp
Dus3l
Dusp23
Eef1a1p5
Efna1
Elmod2
Eny2
Ephx4
Erp29
Faf2
Fam105a
Fam114a1
Fam177a1
Fam188a
Fam25c
Fanci
Far1
Fbln1
Fbxl20
Fhod1
Fkbpl
Gapdh
Gdpgp1
Gltp
Gmfg
Gpat3
Gpat4
Grcc10
H1fx
Hilpda
Hist1h2aj
Hist1h2b
Hist4h4
Hsd17b11
Hsd17b7
Hsdl1
Hsp90ab1
Hspa8
Hspb11
Htatip2
Ighv1-81
Igkv2-29
Il32
Irgq
Jup
Katnal2
Kiaa1671
Kif16b
Lasp1
Ldah
Ldha
Lpcat1
Lpcat2
Lss
Lyz
Magea4
Maip1
Mapk1ip1l
Mdp1
Mettl7a
Mettl7b
Mettl9
Mgll
Mical2
Mlx
Msto1
Mtfp1
Mtor
N6amt2
Nbas
Nde1
Ndel1
Ndn
Ndrg2
Ndufb6
Nedd8
Nmrk1
Nr2c2ap
Nras
Nrbp2
Nsdhl
Nus1
Opa1
Parp10
Pcf11
Pcyt1a
Pex13
Pfkfb3
Pgm2l1
Pitpnb
Pkmyt1
Pla2g4a
Pla2g4c
Plin2
Plin3
Plin4
Plin5
Pnpla2
Pnpla3
Pou2f1
Prdx1
Prkag2
Prkcd
Prkce
Prkdc
Prpf39
Prr11
Ptar1
Ptrhd1
Rab10
Rab11a
Rab11b
Rab12
Rab13
Rab14
Rab15
Rab18
Rab1a
Rab1b
Rab1c
Rab21
Rab27a
Rab27b
Rab29
Rab2a
Rab2b
Rab31
Rab32
Rab33b
Rab34
Rab39a
Rab3b
Rab3d
Rab3gap1
Rab43
Rab4a
Rab4b
Rab5a
Rab5b
Rab5c
Rab6a
Rab6b
Rab7a
Rab7b
Rab8a
Rab8b
Rab9a
Rala
Rap1b
Rasgrp2
Rdh10
Rdh11
Rdh14
Rhoa
Rhog
Rnf141
Rnf25
Rpl23a
Rps26;rps26p11
Rps6kb2
Rtf1
Saa1
Sbno1
Sccpdh
Sdcbp
Selenok
Sfn
Sh3bp2
Slc25a5
Snap29
Spata7
Spats2l
Spg20
Sprr3
Sqle
Sqstm1
Sri
Stap2
Stard7
Sugp2
Syne1
Tacc1
Tagln2
Tbc1d5
Tdp2
Tle1;tle4
Tmed9
Tmem159
Tmem263
Tpd52
Tpd52l1
Tpd52l2
Tprg1l
Tsc22d1
Ttpal
Tuba1c
Tubb
Tubb4b
Twf2
Txn
Uba52
Ube2g2
Ubxn4
Ulk3
Uqcrq
Usp33
Usp34
Vat1
Vcp
Vim
Vps13c
Wdr13
Wipi2
Ykt6
Ywhaq
Ywhaz
Zc3hav1
Zfyve1
Znrf2
Zw10
