## Supplementary Tables for "Endogenous lipid droplets exhibit profound proteomic and lipidomic differences across neural stem cell states": Table_S5_Lipidome_data.xlsx

### Sheet: Table_S6_Lipidome_data
	Lipid_ID	Lipid_Class	Saturation	Chain_lenght	Astrocytes_1	Astrocytes_2	Astrocytes_3	Astrocytes_4	prolNSPCs_adh_1	prolNSPCs_adh_2	prolNSPCs_adh_3	prolNSPCs_adh_4	prolNSPCs_float_1	prolNSPCs_float_2	prolNSPCs_float_3	prolNSPCs_float_4	qNSPCs_1	qNSPCs_2	qNSPCs_3	qNSPCs_4	prolNSPCs_adh_mean	qNSPCs_mean	Astrocytes_mean	log2_FC_qNSPCs_vs_prolNSPCs_adh	log2_FC_Astrocytes_vs_prolNSPCs_adh	log2_FC_qNSPCs_vs_Astrocytes	p_value_qNSPCs_vs_prolNSPCs	p_value_Astrocytes_vs_prolNSPCs	p_value_Astrocytes_vs_qNSPCs	q_value_qNSPCs_vs_prolNSPCs	q_value_Astrocytes_vs_prolNSPCs	q_value_Astrocytes_vs_qNSPCs
1	TG 44:0	TG	0	44	0.180498	0.0571332	0.0591168	0.0510271	0.0602386	0.0302824	0.0271672	0.141938	0.109228	0.109686	0.0764687	0.114813	0.0917306	0.085309	0.0868271	0.100431	0.0649065	0.0910744	0.0869437	0.488683	0.421718	0.0669644	0.401187	0.611675	0.903538	0.48087	0.789617	0.953302
2	TG 46:0	TG	0	46	0.290591	0.0801442	0.127782	0.104162	0.165832	0.139858	0.142128	0.448082	0.32378	0.315553	0.228649	0.476011	0.340403	0.316064	0.264702	0.304162	0.223975	0.306333	0.15067	0.45176	-0.571947	1.02371	0.355123	0.446053	0.0409044	0.445458	0.633396	0.100145
3	TG 48:0	TG	0	48	0.587897	0.2389	0.375702	0.323074	0.355916	0.306419	0.314467	0.702788	0.681571	0.603686	0.466331	0.829646	0.611878	0.527493	0.46	0.549571	0.419897	0.537235	0.381393	0.355517	-0.138758	0.494275	0.311373	0.760919	0.125106	0.43348	0.863557	0.227757
4	TG 50:0	TG	0	50	0.638126	0.368015	0.480469	0.460921	0.404036	0.358813	0.419569	0.660042	0.610754	0.644804	0.630068	0.775109	0.462011	0.395448	0.357721	0.358389	0.460615	0.393392	0.486883	-0.227592	0.0800133	-0.307606	0.406369	0.77551	0.199443	0.48087	0.863557	0.307835
5	TG 52:0	TG	0	52	0.902037	0.445794	0.5912	0.58278	0.518546	0.44676	0.637097	0.781953	0.601997	0.664527	0.791029	0.679419	0.374422	0.244145	0.291408	0.304991	0.596089	0.303741	0.630453	-0.972684	0.0808601	-1.05354	0.0220713	0.786923	0.0382385	0.0373111	0.863557	0.100145
6	TG 54:0	TG	0	54	0.2157	0.124356	0.158554	0.167238	0.038485	0.0320797	0.0633848	0.115984	0.0351615	0.044933	0.0518258	0.0318125	0.0477169	0.0209	0.0442252	0.0497373	0.0624834	0.0406448	0.166462	-0.6204	1.41365	-2.03405	0.344711	0.0081855	0.00406161	0.44499	0.045864	0.0192249
7	TG 44:1	TG	1	44	0.106992	0.0256829	0.0757717	0.0631222	0.0615506	0.0493732	0.0346326	0.143502	0.104736	0.074704	0.0675367	0.120611	0.183448	0.211755	0.152852	0.164745	0.0722647	0.1782	0.0678921	1.30213	-0.0900467	1.39218	0.0144529	0.888049	0.00243863	0.0270042	0.927228	0.0133187
8	TG 46:1	TG	1	46	0.329316	0.114354	0.21139	0.150188	0.384215	0.228138	0.212868	0.65773	0.656009	0.586215	0.369089	0.800439	1.00836	1.13339	0.946284	0.863796	0.370737	0.987958	0.201312	1.41405	-0.880964	2.29501	0.00410692	0.206343	5.00294087969058e-05	0.00940618	0.366258	0.00153412
9	TG 47:1	TG	1	47	0.204287	0.0899122	0.113935	0.0475032	0.0334486	0.0407189	0.0575678	0.238748	0.0810586	0.106631	0.0907498	0.0891471	0.106251	0.0783274	0.0906869	0.16648	0.0926208	0.110436	0.113909	0.253807	0.298479	-0.0446722	0.752703	0.732732	0.931614	0.809726	0.863557	0.958617
10	TG 48:1	TG	1	48	1.17399	0.725182	1.07871	0.869861	1.48046	0.933423	0.755799	2.47912	2.57049	2.18353	1.43005	3.07488	3.22891	3.36141	3.00227	2.77436	1.4122	3.09174	0.961936	1.13047	-0.553934	1.68441	0.0176477	0.333954	1.95891763893791e-05	0.0321278	0.526905	0.00139083
11	TG 49:1	TG	1	49	0.35687	0.168961	0.193403	0.188536	0.0912608	0.0774807	0.0814381	0.315392	0.15713	0.167583	0.1271	0.205125	0.213047	0.191833	0.168195	0.272764	0.141393	0.21146	0.226942	0.580673	0.682615	-0.101942	0.325156	0.286755	0.766403	0.440946	0.473478	0.903529
12	TG 50:1	TG	1	50	2.12375	1.53857	2.09101	1.98846	2.19276	1.37588	1.17239	3.70012	3.89387	3.54292	2.29699	5.16016	4.53288	4.09985	3.69872	3.53011	2.11029	3.96539	1.93545	0.910024	-0.124772	1.0348	0.0409247	0.784399	0.000600895	0.0660376	0.863557	0.00533294
13	TG 51:1	TG	1	51	0.385808	0.214662	0.292126	0.289897	0.112394	0.12039	0.101932	0.335697	0.176757	0.18902	0.130515	0.248774	0.241252	0.211991	0.20327	0.252971	0.167603	0.227371	0.295624	0.440001	0.818713	-0.378712	0.368523	0.110588	0.144992	0.451123	0.230935	0.245105
14	TG 52:1	TG	1	52	2.06771	1.74873	2.16374	2.25587	2.85592	1.81811	1.432	5.1821	4.66362	4.37284	2.79476	6.03605	3.63908	3.41898	3.16528	2.99107	2.82203	3.3036	2.05901	0.227307	-0.45478	0.682087	0.610295	0.43321	0.000584641	0.677046	0.633396	0.00533294
15	TG 53:1	TG	1	53	0.0137617	0.00191271	0.0101515	0.00527813	0.00155181	0.00158586	0.000507205	0.0055454	0.00268725	0.00467159	0.00179986	0.00343335	0.00245553	0.00267574	0.000541091	0.00266541	0.00229757	0.00208444	0.00777601	-0.140447	1.75892	-1.89937	0.869929	0.125269	0.115898	0.900857	0.249285	0.222398
16	TG 54:1	TG	1	54	0.245843	0.139993	0.212897	0.255459	0.216549	0.152379	0.163209	0.41886	0.327831	0.282424	0.235512	0.384295	0.207273	0.14702	0.150279	0.159657	0.237749	0.166057	0.213548	-0.51776	-0.15488	-0.36288	0.334369	0.737066	0.175517	0.440946	0.863557	0.283221
17	TG 56:1	TG	1	56	0.0382135	0.0200616	0.0171307	0.0399015	0.0204557	0.0253889	0.0124265	0.0519251	0.0284099	0.0239661	0.0222711	0.0360382	0.0222192	0.0234858	0.0190224	0.0206218	0.0275491	0.0213373	0.0288268	-0.368625	0.0654081	-0.434033	0.521475	0.906854	0.298133	0.597172	0.93314	0.440989
18	TG 44:2	TG	2	44	0.0155383	0.00248215	0.0140853	0.00949449	0.0123017	0.00768766	0.00145821	0.0500824	0.0194391	0.0176221	0.00659387	0.0196757	0.0561719	0.083128	0.0600491	0.0626689	0.0178825	0.0655045	0.0104001	1.87305	-0.781956	2.655	0.0142931	0.551268	0.000825845	0.0270042	0.724816	0.00609986
19	TG 46:2	TG	2	46	0.270265	0.141103	0.254217	0.115488	0.13024	0.0650959	0.0562997	0.362954	0.25478	0.177576	0.153964	0.280514	0.634761	0.828435	0.694905	0.703285	0.153647	0.715346	0.195268	2.21902	0.345833	1.87319	0.00126931	0.633667	9.30489570628777e-05	0.00429149	0.803399	0.00165162
20	TG 47:2	TG	2	47	0.0824495	0.0414665	0.0481088	0.030607	0.0218806	0.0184413	0.0286095	0.0696043	0.0480095	0.0355483	0.026325	0.0349097	0.0603529	0.0648924	0.0650873	0.0919119	0.0346339	0.0705611	0.050658	1.02669	0.548602	0.478085	0.0492101	0.36362	0.193728	0.0776425	0.56124	0.30566
21	TG 48:2	TG	2	48	1.17703	0.765568	1.46863	0.861413	0.913779	0.482842	0.405954	1.4777	1.48125	1.03608	0.682247	1.61501	3.19681	4.02792	3.66081	3.31265	0.820069	3.54955	1.06816	2.11382	0.381309	1.73251	0.000170691	0.435316	6.48218417865057e-05	0.00151488	0.633396	0.00153412
22	TG 49:2	TG	2	49	0.324016	0.190147	0.267398	0.222174	0.0817383	0.077964	0.0686629	0.240747	0.155098	0.144308	0.106528	0.189134	0.315582	0.332579	0.356832	0.373361	0.117278	0.344588	0.250934	1.55494	1.09737	0.457567	0.00849642	0.0422412	0.0404686	0.0177425	0.097188	0.100145
23	TG 50:2	TG	2	50	3.37465	2.901	5.0351	3.31764	3.07567	1.62021	1.48353	4.64779	5.03664	3.95973	2.47465	6.1159	8.5414	9.28406	8.34013	7.51485	2.7068	8.42011	3.6571	1.63725	0.434112	1.20314	0.00164028	0.327603	0.000277351	0.00493583	0.526905	0.00393838
24	TG 51:2	TG	2	51	0.829765	0.632977	0.9134	0.890405	0.361291	0.322806	0.262748	0.987776	0.569803	0.599525	0.356944	0.837846	1.0811	1.07384	1.01862	1.09252	0.483655	1.06652	0.816637	1.14086	0.755715	0.385145	0.0404412	0.142513	0.0257284	0.0660376	0.269669	0.0761133
25	TG 52:2	TG	2	52	9.17578	6.97123	10.9669	8.89735	9.76995	5.74499	5.64448	18.4407	15.965	13.6153	8.98302	20.5349	18.1396	16.9922	15.6769	15.5353	9.90003	16.586	9.00281	0.744463	-0.137057	0.88152	0.110411	0.789745	0.000436772	0.16679	0.863557	0.00516847
26	TG 53:2	TG	2	53	0.153396	0.0810787	0.120819	0.110056	0.0373564	0.0302673	0.0370894	0.0998172	0.0479426	0.0548566	0.0446937	0.0704557	0.0640694	0.059867	0.0672637	0.0698107	0.0511326	0.0652527	0.116337	0.351795	1.186	-0.834206	0.451909	0.0258976	0.0403592	0.525992	0.0707203	0.100145
27	TG 54:2	TG	2	54	0.730091	0.575931	0.901329	0.828852	1.00851	0.615405	0.588025	1.99368	1.52519	1.28893	0.885463	1.94034	1.18647	1.00354	0.960377	1.07944	1.05141	1.05746	0.759051	0.00827839	-0.470051	0.47833	0.986564	0.443226	0.0158994	0.993685	0.633396	0.0537552
28	TG 56:2	TG	2	56	0.052216	0.0579071	0.0754227	0.088805	0.100459	0.0811659	0.0537796	0.166292	0.138534	0.134232	0.0818346	0.186397	0.0818819	0.0608338	0.0549147	0.072017	0.100424	0.0674119	0.0685877	-0.575032	-0.550085	-0.0249475	0.264226	0.282563	0.913021	0.377131	0.473478	0.953302
29	TG 58:2	TG	2	58	0.017857	0.0114909	0.0148625	0.018435	0.0195529	0.0120677	0.00897119	0.0531767	0.0238109	0.0219344	0.0186041	0.0392434	0.0155561	0.0145929	0.0172909	0.0198949	0.0234421	0.0168337	0.0156614	-0.47775	-0.581893	0.104143	0.562991	0.501833	0.576301	0.634482	0.673587	0.717849
30	TG 46:3	TG	3	46	0.0355033	0.0082641	0.0269967	0.0138032	0.00637654	0.00638876	0	0.0203042	0.0110966	0.0123286	0.00292687	0.0106962	0.0609104	0.122376	0.107809	0.105443	0.00826737	0.0991347	0.0211418	3.58389	1.3546	2.22929	0.0040399	0.14433	0.00506126	0.00940618	0.269669	0.0199821
31	TG 48:3	TG	3	48	0.393999	0.282834	0.655662	0.287358	0.160204	0.0652922	0.0598026	0.227292	0.244687	0.133279	0.117193	0.220143	1.00592	1.40511	1.33092	1.08256	0.128148	1.20613	0.404963	3.2345	1.65999	1.57452	0.000474686	0.0424342	0.000859136	0.00254397	0.097188	0.00609986
32	TG 49:3	TG	3	49	0.13042	0.0444889	0.105322	0.0772331	0.00850676	0.0121281	0.01333	0.0452498	0.0189311	0.0174701	0.0102777	0.0190395	0.0632332	0.0772256	0.079348	0.0857776	0.0198036	0.0763961	0.089366	1.94773	2.17396	-0.226226	0.00266722	0.0246678	0.540296	0.00757492	0.0707203	0.697473
33	TG 50:3	TG	3	50	2.01848	1.52531	3.3932	1.73421	0.711239	0.302371	0.303087	0.995477	1.22629	0.807964	0.48687	1.31527	3.8356	5.18424	4.81482	4.21785	0.578043	4.51313	2.1678	2.96488	1.90698	1.0579	0.000129415	0.0253368	0.00506589	0.00131264	0.0707203	0.0199821
34	TG 51:3	TG	3	51	0.454767	0.300734	0.533574	0.363345	0.0580237	0.0502492	0.0537796	0.14724	0.125298	0.0938603	0.0741642	0.148654	0.320652	0.404476	0.393337	0.419795	0.0773231	0.384565	0.413105	2.31426	2.41754	-0.103281	7.56606347582912e-05	0.00336829	0.634567	0.00124918	0.0298936	0.776798
35	TG 52:3	TG	3	52	8.64205	7.29417	12.8045	8.02901	4.52929	2.18518	2.09453	7.33651	7.47511	5.48528	3.41169	8.81553	15.3765	16.7461	16.19	15.3064	4.03638	15.9048	9.19243	1.97833	1.18738	0.790941	0.00146124	0.0255863	0.00937595	0.00471582	0.0707203	0.0332846
36	TG 53:3	TG	3	53	0.0247228	0.0143381	0.028456	0.0294375	0.00595332	0.0057091	0.00789337	0.0172272	0.01111	0.013766	0.00457534	0.0142016	0.0284576	0.0262515	0.0206817	0.0263607	0.00919576	0.0254379	0.0242386	1.46794	1.39827	0.0696721	0.00386464	0.0153428	0.768902	0.00940618	0.0573336	0.903529
37	TG 54:3	TG	3	54	2.01806	1.71125	2.58864	1.93883	1.69269	0.907068	1.04798	3.63311	2.84866	2.08392	1.51038	3.41187	3.35272	3.14222	2.99365	3.31454	1.82021	3.20079	2.06419	0.81432	0.181473	0.632847	0.114395	0.730873	0.00459984	0.169209	0.863557	0.0199821
38	TG 55:3	TG	3	55	0.0551069	0.0334068	0.0591168	0.0424713	0.0138535	0.0137743	0.0153429	0.0317774	0.0161636	0.0146229	0.017679	0.0190515	0.0395008	0.0226764	0.0300847	0.0306586	0.018687	0.0307301	0.0475255	0.717615	1.34666	-0.629048	0.0763735	0.0090599	0.0588556	0.117881	0.0459466	0.122904
39	TG 56:3	TG	3	56	0.390657	0.381302	0.528832	0.488866	0.418778	0.22918	0.235961	0.757808	0.614417	0.510558	0.292923	0.807978	0.519231	0.440171	0.432007	0.426835	0.410432	0.454561	0.447414	0.147332	0.124468	0.0228639	0.747547	0.79058	0.87298	0.809726	0.863557	0.953302
40	TG 58:3	TG	3	58	0.0295409	0.0341076	0.0471888	0.0589212	0.0326022	0.0338166	0.0247579	0.083181	0.0650822	0.0572615	0.0427424	0.0868302	0.0505042	0.0372131	0.0422532	0.0439218	0.0435894	0.0434731	0.0424396	-0.00385606	-0.0385663	0.0347102	0.993685	0.941919	0.892668	0.993685	0.955375	0.953302
41	TG 50:4	TG	4	50	0.326245	0.253559	0.683516	0.290036	0.0992456	0.0341338	0.0579006	0.126762	0.133467	0.0941229	0.0757454	0.125713	0.716523	1.06352	0.974097	0.846043	0.0795105	0.900045	0.388339	3.50078	2.2881	1.21268	0.000992004	0.0502229	0.00741731	0.0039129	0.111432	0.0277173
42	TG 51:4	TG	4	51	0.0907607	0.0896786	0.179476	0.163607	0.0433238	0.0114031	0.0165	0.038644	0.0215916	0.0249059	0.0133223	0.0191235	0.0919429	0.140454	0.130523	0.146049	0.0274677	0.127242	0.130881	2.21177	2.25244	-0.040672	0.000892646	0.0172346	0.897337	0.00372811	0.0611828	0.953302
43	TG 52:4	TG	4	52	3.21619	2.65691	5.41703	3.12418	0.868	0.426823	0.359418	1.23631	1.37979	0.921036	0.625577	1.34287	4.62806	6.18124	5.9419	5.58362	0.722638	5.58371	3.60358	2.94988	2.31808	0.631793	7.30202180703425e-05	0.0139431	0.0404751	0.00124918	0.054998	0.100145
44	TG 53:4	TG	4	53	0.0573955	0.0415687	0.0508528	0.0502577	0.00569939	0.0074611	0.00640346	0.011056	0.0113105	0.0114302	0.00489494	0.0131212	0.0352534	0.0418113	0.0418083	0.0427995	0.007655	0.0404181	0.0500187	2.40053	2.70799	-0.307464	1.2444812513479e-05	0.000346093	0.0520556	0.000883582	0.0151292	0.111998
45	TG 54:4	TG	4	54	1.72566	1.36622	2.65561	1.48673	0.532343	0.242395	0.249386	1.08652	1.0241	0.626615	0.413244	0.917569	1.85731	2.04097	2.01973	2.09602	0.52766	2.00351	1.80855	1.92485	1.77716	0.147691	0.00357038	0.0137137	0.555322	0.00930557	0.054998	0.704068
46	TG 55:4	TG	4	55	0.0747707	0.0627254	0.0970741	0.0740632	0.0146012	0.0111463	0.0103977	0.0285266	0.0185968	0.0279743	0.0112365	0.02539	0.0643879	0.0677143	0.0582575	0.0481559	0.016168	0.0596289	0.0771583	1.88287	2.25468	-0.37181	0.000359334	0.000852348	0.0916885	0.00231934	0.0151292	0.18083
47	TG 56:4	TG	4	56	0.78038	0.876622	1.34586	1.0158	0.446471	0.215919	0.202074	0.630524	0.69109	0.52742	0.377903	0.771376	0.956793	0.888876	0.870291	0.875848	0.373747	0.897952	1.00466	1.26458	1.42658	-0.162005	0.0126724	0.00823041	0.453739	0.0249928	0.045864	0.619528
48	TG 52:5	TG	5	52	0.879903	0.615602	1.42428	0.683018	0.11197	0.0818909	0.104611	0.205006	0.192091	0.139457	0.128732	0.185233	0.955466	1.64155	1.62591	1.44346	0.12587	1.4166	0.9007	3.49243	2.83912	0.65331	0.00338838	0.0229035	0.079177	0.00925287	0.0707203	0.160616
49	TG 54:5	TG	5	54	1.11039	0.669654	1.3568	0.807909	0.20879	0.13723	0.156362	0.339139	0.302536	0.212626	0.184746	0.244428	0.829159	1.07433	1.08296	1.11172	0.21038	1.02454	0.986188	2.28391	2.22887	0.0550464	0.000105564	0.011601	0.829906	0.00124918	0.0514796	0.950376
50	TG 56:5	TG	5	56	0.741594	0.677232	1.15623	0.723212	0.226776	0.144782	0.157424	0.287405	0.326574	0.246226	0.19134	0.336456	0.677314	0.804972	0.862692	0.80897	0.204097	0.788487	0.824567	1.94983	2.01438	-0.0645493	3.37832875854639e-05	0.00839763	0.776271	0.00119931	0.045864	0.903529
51	TG 58:5	TG	5	58	0.198596	0.2171	0.282879	0.230576	0.0762928	0.0416251	0.0361225	0.105467	0.104562	0.0992367	0.0588402	0.107886	0.183222	0.163591	0.177947	0.173086	0.0648768	0.174462	0.232288	1.42713	1.84014	-0.413004	0.00486829	0.000484189	0.0460148	0.0104742	0.0151292	0.108902
52	TG 54:6	TG	6	54	0.145928	0.0808596	0.236721	0.0978994	0.00929678	0.0096511	0.0133458	0.0440677	0.035108	0.0216718	0.0203704	0.0224128	0.127024	0.188977	0.208296	0.20632	0.0190903	0.182654	0.140352	3.2582	2.87813	0.380067	0.00125235	0.0367599	0.340068	0.00429149	0.0932127	0.492752
53	TG 56:6	TG	6	56	0.246415	0.178423	0.44497	0.216219	0.0315865	0.019861	0.0179107	0.0431463	0.0603762	0.0432744	0.0346851	0.0476708	0.202428	0.280638	0.296025	0.2664	0.0281261	0.261373	0.271507	3.21613	3.27101	-0.0548778	0.000815661	0.0257566	0.880446	0.0036195	0.0707203	0.953302
54	TG 58:6	TG	6	58	0.0785348	0.0799982	0.134381	0.0850811	0.0182268	0.0160852	0.0144078	0.0221816	0.0228483	0.0214506	0.0142475	0.0197118	0.0693521	0.0568202	0.0718689	0.0730245	0.0177253	0.0677664	0.0944988	1.93476	2.41448	-0.479725	0.000201188	0.0098444	0.137298	0.00158715	0.0465968	0.237759
55	TG 58:7	TG	7	58	0.0144543	0.0106732	0.0121184	0.00784796	0.000465544	0.000468207	0.000697407	0.00137331	0.00192519	0.00140977	0.00333058	0.00211283	0.00351738	0.00628463	0.00810435	0.00540733	0.000751117	0.00582842	0.0112735	2.95599	3.90775	-0.951754	0.0108622	0.00413033	0.0208812	0.0220347	0.0325837	0.0649349
56	CE 17:1	CE	1	17	42.225	35.6344	27.3609	46.1431	61.1182	75.569	75.2059	29.511	39.0199	49.0763	63.3443	26.7067	11.8544	6.85672	10.9207	14.998	60.351	11.1575	37.8408	-2.43537	-0.673435	-1.76194	0.0185908	0.126398	0.00394795	0.0329987	0.249285	0.0192249
57	CE 20:0	CE	0	20	2.92157	12.083	2.95683	3.55049	0.824606	0.791678	1.19485	3.07208	0.639752	0.728132	0.577451	0.351738	0.711426	0.376639	1.38613	0.856667	1.4708	0.832716	5.37796	-0.820708	1.87046	-2.69116	0.335368	0.178904	0.134999	0.440946	0.325697	0.237759
58	CE 20:5	CE	5	20	2.59999	5.99068	2.34123	1.19621	2.07186	2.26026	2.73591	1.90019	1.68335	1.59532	2.85436	1.52352	0.773305	0.472674	0.954389	1.18943	2.24206	0.847451	3.03203	-1.40362	0.435461	-1.83908	0.00114496	0.502819	0.123565	0.00427852	0.673587	0.227757
59	CE 22:5	CE	5	22	0.992707	7.42694	1.49096	2.40603	0.466151	0.452892	0.962627	2.02791	0.663135	0.483413	0.718631	0.319662	0.420997	0.28536	0.848792	0.302543	0.977396	0.464423	3.07916	-1.0735	1.65552	-2.72903	0.265586	0.25221	0.174931	0.377131	0.436754	0.283221
60	LPC P-17:0	LPC	0	17	0.00219825	0.00131408	0.00223651	0.00146187	0.00296255	0.00102703	0.00164842	0.00366796	0.00300811	0.00192116	0.00232131	0.00563022	0.00748604	0.0040361	0.00165935	0.00212977	0.00232649	0.00382782	0.00180268	0.718366	-0.368013	1.08638	0.357621	0.465408	0.223714	0.445458	0.647921	0.33795
61	PC 16:0_16:0	PC	0	32	0.112442	0.093285	0.151861	0.164407	0.0401497	0.0265066	0.0153271	0.0651541	0.0466993	0.0667153	0.048798	0.0891111	0.0990042	0.145142	0.0885947	0.107981	0.0367844	0.110181	0.130499	1.5827	1.82687	-0.244166	0.00431922	0.00483716	0.367002	0.00958327	0.0343438	0.519596
62	PC 16:0_16:1	PC	1	32	0.363495	0.211669	0.292904	0.315719	0.0803981	0.0404319	0.0404337	0.10651	0.0845079	0.0892025	0.0844587	0.120011	0.268608	0.331343	0.230192	0.231508	0.0669434	0.265413	0.295946	1.98722	2.14432	-0.157099	0.000766423	0.00204061	0.47212	0.0036195	0.0241472	0.632463
63	PC 16:0_18:1	PC	1	34	0.373793	0.287462	0.297377	0.404524	0.208014	0.136701	0.121206	0.302511	0.176877	0.261554	0.216538	0.314428	0.458215	0.442498	0.287596	0.321111	0.192108	0.377355	0.340789	0.974005	0.82696	0.147045	0.0208471	0.029306	0.50837	0.0361011	0.077064	0.668412
64	PC 18:1_18:1	PC	2	36	0.145807	0.0832542	0.154176	0.137478	0.121084	0.124936	0.0789496	0.219504	0.149162	0.176249	0.166815	0.224981	0.215675	0.123028	0.091709	0.0834821	0.136118	0.128474	0.130179	-0.0833899	-0.0643647	-0.0190252	0.862882	0.867677	0.962406	0.900857	0.919478	0.976155
65	PC O-19:1_18:1	PC	2	37	0.145386	0.086262	0.155096	0.137416	0.121098	0.12563	0.0806297	0.221781	0.152304	0.179055	0.167067	0.231547	0.21963	0.123174	0.0917691	0.0864408	0.137285	0.130254	0.13104	-0.075849	-0.067164	-0.00868504	0.87548	0.860831	0.982801	0.900857	0.919478	0.982801
66	PE 16:1_18:1	PE	2	34	0.00978674	0.00556293	0.0131811	0.00843271	0.0057135	0.00244676	0.00152162	0.00625813	0.00717936	0.00598461	0.00363336	0.00861939	0.0222325	0.0288373	0.0208741	0.021132	0.003985	0.023269	0.00924088	2.54576	1.21345	1.33231	0.000320243	0.0401619	0.00137644	0.00227372	0.097188	0.00814391
67	PE 18:1_18:1	PE	2	36	0.0332147	0.0169516	0.0450792	0.0335154	0.0402484	0.0202688	0.0199236	0.0470751	0.0501753	0.0465777	0.0266446	0.0638411	0.0871911	0.106344	0.0757528	0.0753966	0.031879	0.0861711	0.0321902	1.4346	0.0140166	1.42058	0.00166845	0.973677	0.0013468	0.00493583	0.973677	0.00814391
68	PE 18:1_20:3	PE	4	38	0.0104492	0.0141482	0.0305656	0.0240363	0.0152219	0.00720435	0.00369309	0.010013	0.0134095	0.0146644	0.0125822	0.0169507	0.0343376	0.0404285	0.0275235	0.0324695	0.00903308	0.0336898	0.0197999	1.89902	1.1322	0.766821	0.000501629	0.0985074	0.0491477	0.00254397	0.21194	0.111998
69	PE P-18:0_18:1	PE	1	36	0.0166826	0.0178861	0.0205727	0.0225436	0.00795657	0.00409304	0.00171182	0.00877877	0.00701893	0.00595697	0.00361654	0.01024	0.0159941	0.0277356	0.0197558	0.0264245	0.00563505	0.0224775	0.0194213	1.99598	1.78514	0.210845	0.0036698	0.000767808	0.373231	0.00930557	0.0151292	0.519596
70	PE P-18:1_18:1	PE	2	36	0.0296011	0.0221933	0.0303594	0.0323459	0.0105523	0.00389669	0.00551585	0.0156106	0.0138106	0.00688299	0.00445759	0.0153781	0.0353065	0.0401024	0.0349545	0.0387696	0.00889386	0.0372832	0.0286249	2.06765	1.68639	0.381255	0.000439735	0.00138765	0.0210352	0.00254397	0.0197046	0.0649349
71	PE P-18:1_20:3	PE	4	38	0.0729338	0.0432186	0.0741062	0.0684003	0.00884534	0.00499924	0.00252017	0.0107605	0.016324	0.00957814	0.0070985	0.0172028	0.0380408	0.0500859	0.0389225	0.0451334	0.00678132	0.0430456	0.0646647	2.66623	3.25334	-0.587112	9.86066682232858e-05	0.00287662	0.0515491	0.00124918	0.0291772	0.111998
