## Supplementary Tables for "Endogenous lipid droplets exhibit profound proteomic and lipidomic differences across neural stem cell states": Table_S8_BRB_seq_KEGG_analysis.xlsx

### Sheet: Table_S8_KEGG_down_regulated
Enrichment FDR	nGenes	Pathway Genes	Fold Enrichment	Pathway	URL	Genes
1.28917204607574e-07	23	120	4.75841	Path:mmu01200 Carbon metabolism	https://www.genome.jp/kegg-bin/show_pathway?mmu01200	Aldh6a1 Gpt2 Acat1 Acat2 Aco1 Acox1 Adh5 Aldoa Fh1 Gapdh Glud1 Gpi1 Hk1 Idh1 Idh3g Ogdh Pfkl Pgk1 Tpi1 Ogdhl Amt Pfkp Idh3a
1.62171067322387e-05	14	61	5.69788	Path:mmu01212 Fatty acid metabolism	https://www.genome.jp/kegg-bin/show_pathway?mmu01212	Acaca Acat1 Acat2 Acox1 Hadh Hsd17b4 Scp2 Elovl1 Elovl2 Ppt2 Hsd17b12 Fads2 Fads1 Acsbg1
2.6771840823561e-05	16	87	4.56579	Path:mmu04146 Peroxisome	https://www.genome.jp/kegg-bin/show_pathway?mmu04146	Nudt19 Acox1 Crat Ephx2 Hmgcl Hsd17b4 Idh1 Pex11b Pxmp2 Pex2 Scp2 Sod2 Decr2 Pxmp4 Pmvk Crot
2.6771840823561e-05	24	181	3.29191	Path:mmu04360 Axon guidance	https://www.genome.jp/kegg-bin/show_pathway?mmu04360	Srgap1 Camk2b Camk2g Cdc42 Enah Epha5 Fyn Fzd3 Nrp1 Ntn1 Pdpk1 Prkca Plxna2 Lrrc4 Ryk Sema6a Sema6d Lrrc4c Rgma Srgap3 Sema4g Robo2 Myl12a Pard6g
3.67329953966518e-05	106	1630	1.61448	Path:mmu01100 Metabolic pathways	https://www.genome.jp/kegg-bin/show_pathway?mmu01100	Alg9 Nt5m Synj1 Aldh6a1 Acaca Gpt2 Galnt16 Pygb Pigh Acat1 Acat2 Aco1 Acox1 Adh5 Alpl Aldoa Aprt Car2 Degs1 Dpm2 Ephx2 Man2a2 Fech Fh1 Fut9 Ganab Gapdh Glul Glud1 Gpam Gpi1 Pigq Hadh Hk1 Hmgcl Hsd17b4 Ndst1 Idh1 Idh3g Large1 Ldha Mif Nsdhl Ogdh Pde4b Pde9a Pfkl Pgk1 Pld1 Plod1 Nadk Pygm Sat1 Scp2 St6gal1 St6galnac4 Hmgcs1 Pdxk Atp6v0a2 Tpi1 Uqcrq Nmnat2 Ahcyl1 Pgap2 Car14 Ogdhl Impdh2 Mgll Sptlc1…
8.1923165370333e-05	42	473	2.20447	Path:mmu05022 Pathways of neurodegeneration-multiple diseases	https://www.genome.jp/kegg-bin/show_pathway?mmu05022	Grm5 Bid Calm1 Calm2 Calm3 Camk2b Camk2g Casp7 Ctnnb1 Csnk2a2 Fzd3 Fzd4 Fzd9 Gnaq Gpr37 Mapt Prkca Prnp Psmb6 Rab1a Atxn1 Hip1 Tuba1a Tuba4a Tubb5 Ube2l3 Uqcrq Xbp1 Atxn2l Psma5 Ulk2 Wipi1 Actr1a Becn1 Actr10 Mtor Ndufb9 Ube2g1 Ndufc2 Psmd1 Tubb2b Klc4
0.000159722	17	115	3.67	Path:mmu04066 HIF-1 signaling pathway	https://www.genome.jp/kegg-bin/show_pathway?mmu04066	Aldoa Camk2b Camk2g Egfr Gapdh Hk1 Ldha Mknk1 Pfkl Pgk1 Prkca Stat3 Trf Vegfa Pdk1 Pfkp Mtor
0.000446609	13	77	4.19148	Path:mmu01230 Biosynthesis of amino acids	https://www.genome.jp/kegg-bin/show_pathway?mmu01230	Gpt2 Aco1 Aldoa Gapdh Glul Idh1 Idh3g Pfkl Pgk1 Tpi1 Pfkp Aldh18a1 Idh3a
0.000479614	18	140	3.19198	Path:mmu04910 Insulin signaling pathway	https://www.genome.jp/kegg-bin/show_pathway?mmu04910	Rhoq Acaca Prkag2 Pygb Calm1 Calm2 Calm3 Crkl Hk1 Mknk1 Pdpk1 Prkci Ppargc1a Prkab1 Prkar2a Pygm Ppp1r3c Mtor
0.000560364	15	104	3.58074	Path:mmu04922 Glucagon signaling pathway	https://www.genome.jp/kegg-bin/show_pathway?mmu04922	Acaca Prkag2 Pygb Calm1 Calm2 Calm3 Camk2b Camk2g Gnaq Ldha Pfkl Ppargc1a Prkab1 Pygm Pfkp
0.00122285	12	75	3.97224	Path:mmu04971 Gastric acid secretion	https://www.genome.jp/kegg-bin/show_pathway?mmu04971	Actb Atp1b3 Calm1 Calm2 Calm3 Camk2b Camk2g Car2 Gnaq Kcnj16 Prkca Slc9a1
0.00125817	8	34	5.84153	Path:mmu01040 Biosynthesis of unsaturated fatty acids	https://www.genome.jp/kegg-bin/show_pathway?mmu01040	Acox1 Hsd17b4 Scp2 Elovl1 Elovl2 Hsd17b12 Fads2 Fads1
0.00125963	11	65	4.2014	Path:mmu00010 Glycolysis/Gluconeogenesis	https://www.genome.jp/kegg-bin/show_pathway?mmu00010	Adh5 Aldoa Gapdh Gpi1 Hk1 Ldha Pfkl Pgk1 Tpi1 Pfkp Pgm1
0.00127556	22	214	2.55226	Path:mmu04015 Rap1 signaling pathway	https://www.genome.jp/kegg-bin/show_pathway?mmu04015	Actb Adora2b Calm1 Calm2 Calm3 Ctnnb1 Cdc42 Crkl Egfr Enah Evl Fgf1 Gnaq Mras Prkca Prkci Prkd1 Rasgrp2 Ralgds Rap1b Vegfa Pard6g
0.00154407	7	27	6.4365	Path:mmu00650 Butanoate metabolism	https://www.genome.jp/kegg-bin/show_pathway?mmu00650	Acat2 Hadh Hmgcl Hmgcs1 Abat Oxct1 Bdh1
0.00160119	21	204	2.55567	Path:mmu05205 Proteoglycans in cancer	https://www.genome.jp/kegg-bin/show_pathway?mmu05205	Ank2 Actb Camk2b Camk2g Ctnnb1 Cdc42 Ctsl Egfr Fzd3 Fzd4 Fzd9 Hspg2 Mras Pdpk1 Prkca Slc9a1 Stat3 Tgfb2 Timp3 Vegfa Mtor
0.00168103	32	384	2.06887	Path:mmu05010 Alzheimer disease	https://www.genome.jp/kegg-bin/show_pathway?mmu05010	Grm5 Bid Calm1 Calm2 Calm3 Casp7 Ctnnb1 Csnk2a2 Fzd3 Fzd4 Fzd9 Gapdh Gnaq Ide Mapt Psmb6 Tuba1a Tuba4a Tubb5 Uqcrq Xbp1 Aph1a Psma5 Ulk2 Wipi1 Becn1 Mtor Ndufb9 Ndufc2 Psmd1 Tubb2b Klc4
0.0036601	23	250	2.28404	Path:mmu05132 Salmonella infection	https://www.genome.jp/kegg-bin/show_pathway?mmu05132	Actb Arf6 Casp7 Ctnnb1 Cdc42 Gapdh Snx18 Acbd3 Cyth3 Cyfip1 Tuba1a Tuba4a Tubb5 Actr1a Rab9 Actr10 Myl12a Tab2 Plekhm2 Tubb2b Klc4 Arpc2 Rhoj
0.00387581	7	32	5.43079	Path:mmu00020 Citrate cycle (TCA cycle)	https://www.genome.jp/kegg-bin/show_pathway?mmu00020	Aco1 Fh1 Idh1 Idh3g Ogdh Ogdhl Idh3a
0.00519821	10	67	3.70545	Path:mmu04720 Long-term potentiation	https://www.genome.jp/kegg-bin/show_pathway?mmu04720	Grm5 Calm1 Calm2 Calm3 Camk2b Camk2g Gnaq Prkca Rps6ka1 Rap1b
0.00530778	9	56	3.98997	Path:mmu00280 Valine leucine and isoleucine degradation	https://www.genome.jp/kegg-bin/show_pathway?mmu00280	Aldh6a1 Acat1 Acat2 Hadh Hmgcl Hmgcs1 Abat Hibadh Oxct1
0.00530778	14	121	2.87249	Path:mmu04722 Neurotrophin signaling pathway	https://www.genome.jp/kegg-bin/show_pathway?mmu04722	Calm1 Calm2 Calm3 Camk2b Camk2g Cdc42 Crkl Mapkapk2 Matk Ntrk2 Ntrk3 Pdpk1 Rps6ka1 Rap1b
0.00576505	10	69	3.59804	Path:mmu05230 Central carbon metabolism in cancer	https://www.genome.jp/kegg-bin/show_pathway?mmu05230	Egfr Hk1 Idh1 Ldha Ntrk3 Pfkl Slc7a5 Pdk1 Pfkp Mtor
0.00679085	14	125	2.78057	Path:mmu04071 Sphingolipid signaling pathway	https://www.genome.jp/kegg-bin/show_pathway?mmu04071	Sptssa Adora1 Bid Degs1 S1pr1 Fyn Gna12 Gnaq Pdpk1 Prkca Pld1 Sptlc1 Ppp2r1a Cers2
0.00754081	16	157	2.53009	Path:mmu04390 Hippo signaling pathway	https://www.genome.jp/kegg-bin/show_pathway?mmu04390	Actb Ctnnb1 Ccnd3 Fgf1 Fzd3 Fzd4 Fzd9 Llgl1 Prkci Sox2 Tgfb2 Ywhaq Mob1a Limd1 Ppp2r1a Pard6g
0.00754081	25	304	2.04165	Path:mmu05016 Huntington disease	https://www.genome.jp/kegg-bin/show_pathway?mmu05016	Grm5 Gnaq Ppargc1a Psmb6 Slc1a2 Slc1a3 Sod2 Hip1 Tuba1a Tuba4a Tubb5 Uqcrq Ap2s1 Psma5 Ulk2 Wipi1 Actr1a Becn1 Actr10 Mtor Ndufb9 Ndufc2 Psmd1 Tubb2b Klc4
0.00799936	12	100	2.97918	Path:mmu04916 Melanogenesis	https://www.genome.jp/kegg-bin/show_pathway?mmu04916	Calm1 Calm2 Calm3 Camk2b Camk2g Ctnnb1 Ednrb Fzd3 Fzd4 Fzd9 Gnaq Prkca
0.0122321	6	30	4.9653	Path:mmu00062 Fatty acid elongation	https://www.genome.jp/kegg-bin/show_pathway?mmu00062	Hadh Elovl1 Elovl2 Ppt2 Hsd17b12 Them4
0.012959	22	266	2.05332	Path:mmu05012 Parkinson disease	https://www.genome.jp/kegg-bin/show_pathway?mmu05012	Calm1 Calm2 Calm3 Camk2b Camk2g Gpr37 Mapt Psmb6 Dusp1 Tuba1a Tuba4a Tubb5 Ube2l3 Uqcrq Xbp1 Psma5 Ndufb9 Ube2g1 Ndufc2 Psmd1 Tubb2b Klc4
0.0131945	14	137	2.53701	Path:mmu04371 Apelin signaling pathway	https://www.genome.jp/kegg-bin/show_pathway?mmu04371	Prkag2 Calm1 Calm2 Calm3 Gnaq Mras Plat Ppargc1a Prkab1 Slc9a1 Hdac4 Apln Becn1 Mtor
0.0131945	19	217	2.17375	Path:mmu05417 Lipid and atherosclerosis	https://www.genome.jp/kegg-bin/show_pathway?mmu05417	Ticam1 Bid Calm1 Calm2 Calm3 Camk2b Camk2g Casp7 Cdc42 Hspa8 Hspd1 Pdpk1 Prkca Sod2 Stat3 Rap1b Vcam1 Xbp1 Tab2
0.0156862	12	110	2.70834	Path:mmu04931 Insulin resistance	https://www.genome.jp/kegg-bin/show_pathway?mmu04931	Prkag2 Pygb Pdpk1 Ppargc1a Prkab1 Pygm Rps6ka1 Stat3 Slc27a1 Slc27a4 Ppp1r3c Mtor
0.0161512	14	141	2.46504	Path:mmu05017 Spinocerebellar ataxia	https://www.genome.jp/kegg-bin/show_pathway?mmu05017	Gnaq Prkca Psmb6 Rora Atxn1 Xbp1 Atxn2l Grin3a Psma5 Ulk2 Wipi1 Becn1 Mtor Psmd1
0.0174131	5	23	5.39706	Path:mmu00900 Terpenoid backbone biosynthesis	https://www.genome.jp/kegg-bin/show_pathway?mmu00900	Acat1 Acat2 Hmgcs1 Pcyox1 Pmvk
0.0174131	16	175	2.26985	Path:mmu04310 Wnt signaling pathway	https://www.genome.jp/kegg-bin/show_pathway?mmu04310	Camk2b Camk2g Ctnnb1 Ccnd3 Csnk2a2 Fzd3 Fzd4 Fzd9 Ctnnd2 Prkca Ryk Wif1 Mcc Porcn Cby1 Daam2
0.0174131	10	84	2.95553	Path:mmu04970 Salivary secretion	https://www.genome.jp/kegg-bin/show_pathway?mmu04970	Atp1b3 Calm1 Calm2 Calm3 Gnaq Kcnma1 Prkca Prkg1 Slc9a1 Lpo
0.0178041	6	34	4.38114	Path:mmu01210 2-Oxocarboxylic acid metabolism	https://www.genome.jp/kegg-bin/show_pathway?mmu01210	Aco1 Idh1 Idh3g Ogdh Ogdhl Idh3a
0.0178041	6	34	4.38114	Path:mmu04710 Circadian rhythm	https://www.genome.jp/kegg-bin/show_pathway?mmu04710	Prkag2 Prkab1 Rora Rorc Bhlhe40 Rorb
0.0206847	21	265	1.96738	Path:mmu04144 Endocytosis	https://www.genome.jp/kegg-bin/show_pathway?mmu04144	Chmp7 Vps37c Gbf1 Arf6 Cdc42 Egfr Hspa8 Itch Prkci Pld1 Cyth3 Rab11b Git1 Ap2s1 Snx1 Mvb12b Psd Arpc2 Usp8 Pard6g Smap1
0.0261797	10	90	2.7585	Path:mmu04912 GnRH signaling pathway	https://www.genome.jp/kegg-bin/show_pathway?mmu04912	Calm1 Calm2 Calm3 Camk2b Camk2g Cdc42 Egfr Gnaq Prkca Pld1
0.0264242	20	254	1.95484	Path:mmu04020 Calcium signaling pathway	https://www.genome.jp/kegg-bin/show_pathway?mmu04020	Grm5 Adora2b Calm1 Calm2 Calm3 Camk2b Camk2g Ednrb Egfr Fgf1 Gnaq Hrh1 Ntrk2 Ntrk3 P2rx4 Prkca Vegfa Grin3a Tpcn1 Orai3
0.0279913	15	170	2.19057	Path:mmu04530 Tight junction	https://www.genome.jp/kegg-bin/show_pathway?mmu04530	Prkag2 Actb Cdc42 Llgl1 Prkci Prkab1 Tjp2 Tuba1a Tuba4a Bves Ppp2r1a Cldn10 Myl12a Arpc2 Pard6g
0.0299466	4	17	5.84153	Path:mmu00910 Nitrogen metabolism	https://www.genome.jp/kegg-bin/show_pathway?mmu00910	Car2 Glul Glud1 Car14
0.0358669	22	299	1.8267	Path:mmu04010 MAPK signaling pathway	https://www.genome.jp/kegg-bin/show_pathway?mmu04010	Cdc42 Crkl Egfr Fgf1 Gna12 Hspa8 Jund Mapkapk2 Mknk1 Mras Mapt Ntrk2 Prkca Mapk8ip1 Dusp1 Rasgrp2 Rps6ka1 Rap1b Tgfb2 Vegfa Dusp7 Tab2
0.0367589	12	127	2.34581	Path:mmu04152 AMPK signaling pathway	https://www.genome.jp/kegg-bin/show_pathway?mmu04152	Acaca Prkag2 Eef2k Pdpk1 Pfkl Ppargc1a Prkab1 Rab11b Ppp2r1a Pfkp Mtor Adipor1
0.0387461	6	41	3.63314	Path:mmu04216 Ferroptosis	https://www.genome.jp/kegg-bin/show_pathway?mmu04216	Lpcat3 Pcbp2 Prnp Sat1 Trf Steap3
0.0422624	14	163	2.13234	Path:mmu04148 Efferocytosis	https://www.genome.jp/kegg-bin/show_pathway?mmu04148	Camk2b Camk2g Casp7 Cd24a Crkl S1pr1 Gas6 Mapkapk2 Pbx1 Cx3cl1 Dusp7 Axl Megf10 Tgfbrap1
0.0441459	11	115	2.37471	Path:mmu04724 Glutamatergic synapse	https://www.genome.jp/kegg-bin/show_pathway?mmu04724	Slc38a1 Grm5 Glul Gnaq Grik2 Prkca Pld1 Slc1a2 Slc1a3 Dlgap1 Grin3a
0.045155	5	31	4.00427	Path:mmu00630 Glyoxylate and dicarboxylate metabolism	https://www.genome.jp/kegg-bin/show_pathway?mmu00630	Acat1 Acat2 Aco1 Glul Amt
0.045155	5	31	4.00427	Path:mmu00640 Propanoate metabolism	https://www.genome.jp/kegg-bin/show_pathway?mmu00640	Aldh6a1 Acaca Acox1 Ldha Abat
0.045155	13	149	2.16607	Path:mmu04072 Phospholipase D signaling pathway	https://www.genome.jp/kegg-bin/show_pathway?mmu04072	Grm5 Arf6 Egfr Fyn Gna12 Mras Prkca Pld1 Cyth3 Ralgds Agpat1 Mtor Plpp3
0.045155	6	43	3.46416	Path:mmu04975 Fat digestion and absorption	https://www.genome.jp/kegg-bin/show_pathway?mmu04975	Acat1 Acat2 Slc27a1 Slc27a4 Agpat1 Plpp3
0.0476917	6	44	3.38543	Path:mmu00620 Pyruvate metabolism	https://www.genome.jp/kegg-bin/show_pathway?mmu00620	Acaca Acat1 Acat2 Adh5 Fh1 Ldha
0.049861	5	32	3.87914	Path:mmu00500 Starch and sucrose metabolism	https://www.genome.jp/kegg-bin/show_pathway?mmu00500	Pygb Gpi1 Hk1 Pygm Pgm1
0.0525188	11	120	2.27576	Path:mmu04919 Thyroid hormone signaling pathway	https://www.genome.jp/kegg-bin/show_pathway?mmu04919	Actb Atp1b3 Ctnnb1 Notch1 Pdpk1 Pfkl Prkca Slc9a1 Med16 Pfkp Mtor
0.0530297	9	89	2.51054	Path:mmu03320 PPAR signaling pathway	https://www.genome.jp/kegg-bin/show_pathway?mmu03320	Acox1 Dbi Fabp5 Pdpk1 Scp2 Hmgcs1 Slc27a1 Slc27a4 Fads2
0.0530297	14	171	2.03258	Path:mmu04141 Protein processing in endoplasmic reticulum	https://www.genome.jp/kegg-bin/show_pathway?mmu04141	Edem2 Dnajc5 Ganab Hspa8 Hspa4l Prkcsh Rad23b Xbp1 Tram1l1 Dnaja2 Ube2g1 Ubxn4 Sec62 Lman1
0.0559268	11	122	2.23845	Path:mmu04114 Oocyte meiosis	https://www.genome.jp/kegg-bin/show_pathway?mmu04114	Calm1 Calm2 Calm3 Camk2b Camk2g Rps6ka1 Ywhaq Ppp2r1a Anapc16 Cdc16 Mad2l2
0.0559268	8	75	2.64816	Path:mmu05214 Glioma	https://www.genome.jp/kegg-bin/show_pathway?mmu05214	Calm1 Calm2 Calm3 Camk2b Camk2g Egfr Prkca Mtor
0.0562368	4	22	4.51391	Path:mmu04964 Proximal tubule bicarbonate reclamation	https://www.genome.jp/kegg-bin/show_pathway?mmu04964	Atp1b3 Car2 Glud1 Slc4a4
0.0570995	5	34	3.65095	Path:mmu00030 Pentose phosphate pathway	https://www.genome.jp/kegg-bin/show_pathway?mmu00030	Aldoa Gpi1 Pfkl Pfkp Pgm1
0.0574451	8	76	2.61331	Path:mmu05212 Pancreatic cancer	https://www.genome.jp/kegg-bin/show_pathway?mmu05212	Cdc42 Egfr Pld1 Ralgds Stat3 Tgfb2 Vegfa Mtor
0.0589981	9	92	2.42868	Path:mmu04520 Adherens junction	https://www.genome.jp/kegg-bin/show_pathway?mmu04520	Actb Ctnnb1 Cdc42 Csnk2a2 Egfr Fyn Rap1b Wasf2 Myl12a
0.059977	8	77	2.57937	Path:mmu05100 Bacterial invasion of epithelial cells	https://www.genome.jp/kegg-bin/show_pathway?mmu05100	Actb Ctnnb1 Cdc42 Crkl Wasf2 Septin6 Mad2l2 Arpc2
0.0652553	9	94	2.377	Path:mmu04666 Fc gamma R-mediated phagocytosis	https://www.genome.jp/kegg-bin/show_pathway?mmu04666	Arf6 Cdc42 Crkl Myo10 Prkca Pld1 Wasf2 Plpp3 Arpc2
0.0665566	5	36	3.44812	Path:mmu00051 Fructose and mannose metabolism	https://www.genome.jp/kegg-bin/show_pathway?mmu00051	Aldoa Hk1 Pfkl Tpi1 Pfkp
0.0665566	13	162	1.99225	Path:mmu04934 Cushing syndrome	https://www.genome.jp/kegg-bin/show_pathway?mmu04934	Camk2b Camk2g Ctnnb1 Egfr Fh1 Fzd3 Fzd4 Fzd9 Gnaq Pbx1 Rap1b Nceh1 Usp8
0.0680806	17	235	1.79596	Path:mmu04014 Ras signaling pathway	https://www.genome.jp/kegg-bin/show_pathway?mmu04014	Abl2 Arf6 Calm1 Calm2 Calm3 Cdc42 Egfr Fgf1 Mras Ntrk2 Prkca Pld1 Rasgrp2 Rasa3 Ralgds Rap1b Vegfa
0.077317	6	52	2.86459	Path:mmu00071 Fatty acid degradation	https://www.genome.jp/kegg-bin/show_pathway?mmu00071	Acat1 Acat2 Acox1 Adh5 Hadh Acsbg1
0.077317	5	38	3.26664	Path:mmu00250 Alanine aspartate and glutamate metabolism	https://www.genome.jp/kegg-bin/show_pathway?mmu00250	Gpt2 Glul Glud1 Abat Nat8l
0.077317	3	14	5.31996	Path:mmu00533 Glycosaminoglycan biosynthesis-keratan sulfate	https://www.genome.jp/kegg-bin/show_pathway?mmu00533	Fut8 Chst2 B4galt4
0.077317	9	98	2.27998	Path:mmu04713 Circadian entrainment	https://www.genome.jp/kegg-bin/show_pathway?mmu04713	Adcyap1r1 Calm1 Calm2 Calm3 Camk2b Camk2g Gnaq Prkca Prkg1
0.0843798	16	224	1.77332	Path:mmu04024 cAMP signaling pathway	https://www.genome.jp/kegg-bin/show_pathway?mmu04024	Acox1 Adcyap1r1 Adora1 Atp1b3 Calm1 Calm2 Calm3 Camk2b Camk2g Pde4b Pld1 Slc9a1 Rap1b Bves Grin3a Atp1a2
0.087404	9	101	2.21226	Path:mmu00564 Glycerophospholipid metabolism	https://www.genome.jp/kegg-bin/show_pathway?mmu00564	Gpd1 Gpam Lpcat3 Pld1 Ptdss2 Pisd Gpd1l Agpat1 Plpp3
0.087404	7	69	2.51863	Path:mmu05031 Amphetamine addiction	https://www.genome.jp/kegg-bin/show_pathway?mmu05031	Calm1 Calm2 Calm3 Camk2b Camk2g Prkca Grin3a
0.0896609	8	86	2.30944	Path:mmu04540 Gap junction	https://www.genome.jp/kegg-bin/show_pathway?mmu04540	Grm5 Egfr Gnaq Prkca Prkg1 Tuba1a Tuba4a Tubb5
0.0896609	8	86	2.30944	Path:mmu04911 Insulin secretion	https://www.genome.jp/kegg-bin/show_pathway?mmu04911	Adcyap1r1 Atp1b3 Camk2b Camk2g Kcnn2 Gnaq Kcnma1 Prkca
0.0896609	12	154	1.93453	Path:mmu04921 Oxytocin signaling pathway	https://www.genome.jp/kegg-bin/show_pathway?mmu04921	Prkag2 Actb Calm1 Calm2 Calm3 Camk2b Camk2g Eef2k Egfr Gnaq Prkca Prkab1
0.0896609	32	545	1.4577	Path:mmu05200 Pathways in cancer	https://www.genome.jp/kegg-bin/show_pathway?mmu05200	Bid Calm1 Calm2 Calm3 Camk2b Camk2g Casp7 Ctnnb1 Ccnd3 Cdc42 Crkl Ednrb Egfr Fgf1 Fh1 Fzd3 Fzd4 Fzd9 Gna12 Gnaq Hes1 Notch1 Prkca Pld1 Rasgrp2 Ralgds Stat3 Tgfb2 Vegfa Zbtb17 Mtor Mgst3
0.0964532	9	104	2.14845	Path:mmu04925 Aldosterone synthesis and secretion	https://www.genome.jp/kegg-bin/show_pathway?mmu04925	Atp1b3 Calm1 Calm2 Calm3 Camk2b Camk2g Gnaq Prkca Prkd1
0.101328	13	176	1.83377	Path:mmu04217 Necroptosis	https://www.genome.jp/kegg-bin/show_pathway?mmu04217	Chmp7 Ticam1 Pygb Bid Camk2b Camk2g Glul Glud1 Pygm Stat3 Dnm1l Il33 H2az2
0.101328	16	233	1.70482	Path:mmu04714 Thermogenesis	https://www.genome.jp/kegg-bin/show_pathway?mmu04714	Prkag2 Actb Ppargc1a Prkab1 Prkg1 Rps6ka1 Slc25a29 Uqcrq Mgll Mtor Ndufb9 Ndufaf3 Pnpla2 Smarcc2 Ndufc2 Coa5
0.101328	8	89	2.23159	Path:mmu04727 GABAergic synapse	https://www.genome.jp/kegg-bin/show_pathway?mmu04727	Slc38a1 Gabrb3 Gabrg1 Glul Nsf Prkca Slc6a11 Abat
0.101328	23	370	1.54327	Path:mmu05014 Amyotrophic lateral sclerosis	https://www.genome.jp/kegg-bin/show_pathway?mmu05014	Actb Bid Psmb6 Rab1a Slc1a2 Tuba1a Tuba4a Tubb5 Uqcrq Xbp1 Atxn2l Psma5 Ulk2 Wipi1 Actr1a Becn1 Actr10 Mtor Ndufb9 Ndufc2 Psmd1 Tubb2b Klc4
0.103639	16	234	1.69754	Path:mmu04810 Regulation of actin cytoskeleton	https://www.genome.jp/kegg-bin/show_pathway?mmu04810	Actb Cdc42 Crkl Egfr Enah Fgf1 Gna12 Mras Cyfip1 Slc9a1 Git1 Arhgef4 Wasf2 Itgb8 Myl12a Arpc2
0.1048	8	90	2.2068	Path:mmu05416 Viral myocarditis	https://www.genome.jp/kegg-bin/show_pathway?mmu05416	Abl2 Actb Bid Dag1 Dtna Fyn Sspn Eif4g3
0.109835	4	30	3.3102	Path:mmu00563 Glycosylphosphatidylinositol (GPI)-anchor biosynthesis	https://www.genome.jp/kegg-bin/show_pathway?mmu00563	Dpm2 Pigq Pgap2 Pigc
0.109835	11	144	1.89647	Path:mmu04270 Vascular smooth muscle contraction	https://www.genome.jp/kegg-bin/show_pathway?mmu04270	Cald1 Adora2b Calm1 Calm2 Calm3 Gna12 Gnaq Kcnma1 Prkca Prkg1 Ramp1
0.109835	7	75	2.31714	Path:mmu04924 Renin secretion	https://www.genome.jp/kegg-bin/show_pathway?mmu04924	Adcyap1r1 Adora1 Calm1 Calm2 Calm3 Gnaq Kcnma1
0.109835	6	59	2.52473	Path:mmu05134 Legionellosis	https://www.genome.jp/kegg-bin/show_pathway?mmu05134	Bnip3 Casp7 Hspa8 Hspd1 Rab1a Rab1b
0.118426	11	146	1.87049	Path:mmu05418 Fluid shear stress and atherosclerosis	https://www.genome.jp/kegg-bin/show_pathway?mmu05418	Actb Calm1 Calm2 Calm3 Ctnnb1 Ctsl Plat Dusp1 Vcam1 Vegfa Mgst3
0.120851	6	61	2.44195	Path:mmu04213 Longevity regulating pathway-multiple species	https://www.genome.jp/kegg-bin/show_pathway?mmu04213	Prkag2 Eif4ebp2 Hspa8 Prkab1 Sod2 Mtor
0.120851	7	77	2.25695	Path:mmu04721 Synaptic vesicle cycle	https://www.genome.jp/kegg-bin/show_pathway?mmu04721	Slc6a9 Nsf Slc1a2 Slc1a3 Atp6v0a2 Ap2s1 Slc6a11
0.124218	9	112	1.99499	Path:mmu04972 Pancreatic secretion	https://www.genome.jp/kegg-bin/show_pathway?mmu04972	Atp1b3 Car2 Gnaq Kcnma1 Prkca Slc9a1 Rap1b Slc4a4 Atp1a2
0.126066	4	32	3.10331	Path:mmu00052 Galactose metabolism	https://www.genome.jp/kegg-bin/show_pathway?mmu00052	Hk1 Pfkl Pfkp Pgm1
0.126066	4	32	3.10331	Path:mmu04136 Autophagy-other	https://www.genome.jp/kegg-bin/show_pathway?mmu04136	Ulk2 Wipi1 Becn1 Mtor
0.126661	3	19	3.91997	Path:mmu00785 Lipoic acid metabolism	https://www.genome.jp/kegg-bin/show_pathway?mmu00785	Ogdh Ogdhl Amt
0.135554	7	80	2.17232	Path:mmu01521 EGFR tyrosine kinase inhibitor resistance	https://www.genome.jp/kegg-bin/show_pathway?mmu01521	Egfr Gas6 Prkca Stat3 Vegfa Axl Mtor
0.140384	8	98	2.02665	Path:mmu05231 Choline metabolism in cancer	https://www.genome.jp/kegg-bin/show_pathway?mmu05231	Egfr Pdpk1 Prkca Pld1 Ralgds Wasf2 Mtor Plpp3
0.141006	9	116	1.92619	Path:mmu04928 Parathyroid hormone synthesis secretion and action	https://www.genome.jp/kegg-bin/show_pathway?mmu04928	Egfr Gna12 Gnaq Jund Mmp16 Pde4b Prkca Pld1 Wnk1
0.14187	17	269	1.56896	Path:mmu05020 Prion disease	https://www.genome.jp/kegg-bin/show_pathway?mmu05020	Csnk2a2 Fyn Hspa8 Notch1 Prnp Psmb6 Tuba1a Tuba4a Tubb5 Uqcrq Grin3a Psma5 Ndufb9 Ndufc2 Psmd1 Tubb2b Klc4
0.147087	15	231	1.61211	Path:mmu04820 Cytoskeleton in muscle cells	https://www.genome.jp/kegg-bin/show_pathway?mmu04820	Ank2 Actb Atp1b3 Csrp1 Dag1 Dtna Hspg2 Sspn Lmnb2 Sdc3 Itgb8 Tmod2 Nebl Daam2 Atp1a2
0.148998	8	100	1.98612	Path:mmu05410 Hypertrophic cardiomyopathy	https://www.genome.jp/kegg-bin/show_pathway?mmu05410	Prkag2 Actb Dag1 Dtna Sspn Prkab1 Tgfb2 Itgb8
0.149456	12	174	1.71217	Path:mmu05225 Hepatocellular carcinoma	https://www.genome.jp/kegg-bin/show_pathway?mmu05225	Actb Ctnnb1 Egfr Fzd3 Fzd4 Fzd9 Prkca Tgfb2 Mtor Mgst3 Smarcc2 Arid2
0.151949	11	156	1.75059	Path:mmu04261 Adrenergic signaling in cardiomyocytes	https://www.genome.jp/kegg-bin/show_pathway?mmu04261	Atp1b3 Calm1 Calm2 Calm3 Camk2b Camk2g Gnaq Prkca Slc9a1 Bves Ppp2r1a
0.151949	8	101	1.96645	Path:mmu04976 Bile secretion	https://www.genome.jp/kegg-bin/show_pathway?mmu04976	Aqp4 Atp1b3 Car2 Ephx1 Kcnn2 Slc9a1 Nceh1 Slc4a4
0.154673	7	84	2.06887	Path:mmu04012 ErbB signaling pathway	https://www.genome.jp/kegg-bin/show_pathway?mmu04012	Abl2 Camk2b Camk2g Crkl Egfr Prkca Mtor
0.156507	5	51	2.43397	Path:mmu03272 Virion-Hepatitis viruses	https://www.genome.jp/kegg-bin/show_pathway?mmu03272	Chmp7 Egfr Hspg2 Tgoln1 Cldn10
0.159029	11	158	1.72843	Path:mmu04932 Non-alcoholic fatty liver disease	https://www.genome.jp/kegg-bin/show_pathway?mmu04932	Prkag2 Bid Casp7 Cdc42 Itch Prkab1 Uqcrq Xbp1 Ndufb9 Ndufc2 Adipor1
0.159108	4	36	2.7585	Path:mmu03060 Protein export	https://www.genome.jp/kegg-bin/show_pathway?mmu03060	Spcs2 Oxa1l Sec62 Get1
0.164193	13	198	1.63002	Path:mmu04814 Motor proteins	https://www.genome.jp/kegg-bin/show_pathway?mmu04814	Actb Kif1a Kif21b Myo10 Tuba1a Tuba4a Tubb5 Myo16 Actr1a Actr10 Myl12a Tubb2b Klc4
0.166153	10	141	1.76074	Path:mmu04936 Alcoholic liver disease	https://www.genome.jp/kegg-bin/show_pathway?mmu04936	Ticam1 Acaca Prkag2 Acox1 Adh5 Ctnnb1 Ppargc1a Prkab1 Tab2 Adipor1
0.174367	6	70	2.12798	Path:mmu05211 Renal cell carcinoma	https://www.genome.jp/kegg-bin/show_pathway?mmu05211	Cdc42 Crkl Fh1 Rap1b Tgfb2 Vegfa
0.175115	3	23	3.23824	Path:mmu00515 Mannose type O-glycan biosynthesis	https://www.genome.jp/kegg-bin/show_pathway?mmu00515	Fut9 Large1 B3gat2
0.176655	5	54	2.29875	Path:mmu00510 N-Glycan biosynthesis	https://www.genome.jp/kegg-bin/show_pathway?mmu00510	Dpm2 Man2a2 Ganab St6gal1 Fut8
0.176655	5	54	2.29875	Path:mmu00600 Sphingolipid metabolism	https://www.genome.jp/kegg-bin/show_pathway?mmu00600	Degs1 Gm2a Sptlc1 Plpp3 Cers2
0.176655	13	202	1.59774	Path:mmu04510 Focal adhesion	https://www.genome.jp/kegg-bin/show_pathway?mmu04510	Actb Ctnnb1 Ccnd3 Cdc42 Crkl Egfr Fyn Pdpk1 Prkca Rap1b Vegfa Itgb8 Myl12a
0.186307	6	72	2.06887	Path:mmu04920 Adipocytokine signaling pathway	https://www.genome.jp/kegg-bin/show_pathway?mmu04920	Prkag2 Ppargc1a Prkab1 Stat3 Mtor Adipor1
0.190176	14	225	1.54476	Path:mmu05208 Chemical carcinogenesis-reactive oxygen species	https://www.genome.jp/kegg-bin/show_pathway?mmu05208	Abl2 Egfr Ephx1 Ephx2 Pdpk1 Prkd1 Pld1 Sod2 Uqcrq Vegfa Ndufb9 Mgst3 Ndufc2 Lpo

### Sheet: Table_S8_KEGG_up_regulated
Enrichment FDR	nGenes	Pathway Genes	Fold Enrichment	Pathway	URL	Genes
5.86730654059212e-56	74	232	11.7375	Path:mmu03010 Ribosome	https://www.genome.jp/kegg-bin/show_pathway?mmu03010	Rps27rt Rpl5 Rpl31 Rplp0 Fau Rpsa Rps2 Rpl10a Rpl18 Rpl21 Rpl22 Rpl26 Rpl27 Rpl29 Rpl30 Rpl32 Rpl37a Rpl36a Rpl6 Rpl7 Rpl9 Rps12 Rps14 Rps15 Rps16 Rps17 Rps18 Rps19 Rps24 Rps29 Rps3a1 Rps4x Rps5 Rps6 Rps7 Rps8 Rps15a Rpl23a Rpl12 Rpl8 Rpl13 Rps3 Rpl7a Rps11 Rpl3 Rps26 Rpl17 Rpl36 Rplp1 Rps27 Rpl35a Mrps14 Rpl23 Mrpl20 Rps23 Rps21 Rpl36al Rpl35 Rpl11 Rps10 Rpl14 Rplp2 Rpl39 Rpl37 Rps20 Rpl4 Rps27l…
7.73626625364618e-46	73	303	8.86568	Path:mmu05171 Coronavirus disease-COVID-19	https://www.genome.jp/kegg-bin/show_pathway?mmu05171	Rps27rt Rpl5 Rpl31 Rplp0 Fau Rpsa Rps2 Rpl10a Rpl18 Rpl21 Rpl22 Rpl26 Rpl27 Rpl29 Rpl30 Rpl32 Rpl37a Rpl36a Rpl6 Rpl7 Rpl9 Rps12 Rps14 Rps15 Rps16 Rps17 Rps18 Rps19 Rps24 Rps29 Rps3a1 Rps4x Rps5 Rps6 Rps7 Rps8 Traf3 Rps15a Rpl23a Rpl12 Rpl8 Rpl13 Rps3 Rpl7a Rps11 Rpl3 Rps26 Rpl17 Rpl36 Rplp1 Rps27 Rpl35a Rpl23 Rps23 Rps21 Rpl36al Rpl35 Rpl11 Rps10 Rpl14 Rplp2 Rpl39 Rpl37 Rps20 Rpl4 Rps27l Rpl41 R…
1.2248878062054e-06	14	75	6.86908	Path:mmu04115 p53 signaling pathway	https://www.genome.jp/kegg-bin/show_pathway?mmu04115	Bcl2 Ccng1 Cdkn1a Cdkn2a Fas Bbc3 Mdm2 Pten Zfp385a Gtse1 Siva1 Ppm1d Pmaip1 Rprm
1.463292304428e-06	26	266	3.59686	Path:mmu05012 Parkinson disease	https://www.genome.jp/kegg-bin/show_pathway?mmu05012	Ndufb11 Cox6b1 Calm1 Calm2 Calm3 Cox4i1 Cox7a2 Gnas mt-Cytb mt-Nd1 mt-Nd4 mt-Nd5 Ndufa2 Nfe2l2 Psmb1 Psmb4 Psmb7 Psmc2 Uqcrc1 Vdac2 Ndufb6 Txn2 Ndufb7 Sdha Psmd9 Rps27a
3.37589540504012e-06	23	225	3.76164	Path:mmu05208 Chemical carcinogenesis-reactive oxygen species	https://www.genome.jp/kegg-bin/show_pathway?mmu05208	Ndufb11 Cox6b1 Arnt Cox4i1 Cox7a2 Hmox1 mt-Cytb mt-Nd1 mt-Nd4 mt-Nd5 Ndufa2 Nfe2l2 Nqo1 Pten Rac1 Uqcrc1 Vdac2 Ndufb6 Akt3 Map2k2 Foxo3 Ndufb7 Sdha
5.00565096874771e-05	16	137	4.29765	Path:mmu00190 Oxidative phosphorylation	https://www.genome.jp/kegg-bin/show_pathway?mmu00190	Ndufb11 Cox6b1 Atp6v0b Atp6v0d1 Cox4i1 Cox7a2 mt-Cytb mt-Nd1 mt-Nd4 mt-Nd5 Ndufa2 Uqcrc1 Ndufb6 Atp6v1g1 Ndufb7 Sdha
5.02529659845013e-05	20	209	3.5214	Path:mmu05415 Diabetic cardiomyopathy	https://www.genome.jp/kegg-bin/show_pathway?mmu05415	Ndufb11 Cox6b1 Cox4i1 Cox7a2 Smad2 mt-Cytb mt-Nd1 mt-Nd4 mt-Nd5 Ndufa2 Pten Rac1 Tgfbr2 Uqcrc1 Vdac2 Ndufb6 Akt3 Pdk4 Ndufb7 Sdha
0.000123654	24	304	2.90516	Path:mmu05016 Huntington disease	https://www.genome.jp/kegg-bin/show_pathway?mmu05016	Ndufb11 Cox6b1 Clta Cox4i1 Cox7a2 Bbc3 mt-Cytb mt-Nd1 mt-Nd4 mt-Nd5 Ndufa2 Psmb1 Psmb4 Psmb7 Psmc2 Uqcrc1 Vdac2 Ndufb6 Gria3 Ndufb7 Sdha Psmd9 Ap2b1 Wipi2
0.000215619	31	473	2.41175	Path:mmu05022 Pathways of neurodegeneration-multiple diseases	https://www.genome.jp/kegg-bin/show_pathway?mmu05022	Ndufb11 Cox6b1 Bcl2 Calm1 Calm2 Calm3 Cox4i1 Cox7a2 Fas mt-Cytb mt-Nd1 mt-Nd4 mt-Nd5 Ndufa2 Sqstm1 Psmb1 Psmb4 Psmb7 Psmc2 Rac1 Uqcrc1 Vdac2 Ndufb6 Map2k2 Rab5a Gria3 Ndufb7 Sdha Psmd9 Wipi2 Rps27a
0.000216149	27	384	2.5874	Path:mmu05010 Alzheimer disease	https://www.genome.jp/kegg-bin/show_pathway?mmu05010	Ndufb11 Cox6b1 Calm1 Calm2 Calm3 Cox4i1 Cox7a2 Fas mt-Cytb mt-Nd1 mt-Nd4 mt-Nd5 Ndufa2 Psmb1 Psmb4 Psmb7 Psmc2 Uqcrc1 Vdac2 Ndufb6 Akt3 Map2k2 Bace2 Ndufb7 Sdha Psmd9 Wipi2
0.000327133	8	41	7.18022	Path:mmu04216 Ferroptosis	https://www.genome.jp/kegg-bin/show_pathway?mmu04216	Ftl1 Gclc Hmox1 Tfrc Vdac2 Ftl1-ps1 Acsl4 Gpx4
0.00112591	14	146	3.52864	Path:mmu05418 Fluid shear stress and atherosclerosis	https://www.genome.jp/kegg-bin/show_pathway?mmu05418	Ass1 Bcl2 Calm1 Calm2 Calm3 Hmox1 Klf2 Nfe2l2 Nqo1 Sqstm1 Rac1 Akt3 Txn2 Pias4
0.00115369	20	269	2.73596	Path:mmu05020 Prion disease	https://www.genome.jp/kegg-bin/show_pathway?mmu05020	Ndufb11 Cox6b1 Cox4i1 Cox7a2 mt-Cytb mt-Nd1 mt-Nd4 mt-Nd5 Ndufa2 Psmb1 Psmb4 Psmb7 Psmc2 Rac1 Uqcrc1 Vdac2 Ndufb6 Ndufb7 Sdha Psmd9
0.00176564	24	370	2.38694	Path:mmu05014 Amyotrophic lateral sclerosis	https://www.genome.jp/kegg-bin/show_pathway?mmu05014	Ndufb11 Cox6b1 Bcl2 Cox4i1 Cox7a2 mt-Cytb mt-Nd1 mt-Nd4 mt-Nd5 Ndufa2 Sqstm1 Psmb1 Psmb4 Psmb7 Psmc2 Rac1 Uqcrc1 Nup188 Ndufb6 Rab5a Ndufb7 Sdha Psmd9 Wipi2
0.00212687	14	158	3.26064	Path:mmu04932 Non-alcoholic fatty liver disease	https://www.genome.jp/kegg-bin/show_pathway?mmu04932	Ndufb11 Cox6b1 Cox4i1 Cox7a2 Fas mt-Cytb Ndufa2 Rac1 Rxra Uqcrc1 Ndufb6 Akt3 Ndufb7 Sdha
0.00215234	15	179	3.08369	Path:mmu04218 Cellular senescence	https://www.genome.jp/kegg-bin/show_pathway?mmu04218	Calm1 Calm2 Calm3 Cdkn1a Cdkn2a Smad2 Mdm2 Nfatc3 Sqstm1 Pten Tgfbr2 Vdac2 Akt3 Map2k2 Foxo3
0.00236095	10	88	4.18166	Path:mmu05210 Colorectal cancer	https://www.genome.jp/kegg-bin/show_pathway?mmu05210	Bcl2 Cdkn1a Bbc3 Smad2 Msh6 Rac1 Tgfbr2 Akt3 Map2k2 Pmaip1
0.00315067	9	75	4.41584	Path:mmu05214 Glioma	https://www.genome.jp/kegg-bin/show_pathway?mmu05214	Calm1 Calm2 Calm3 Cdkn1a Cdkn2a Mdm2 Pten Akt3 Map2k2
0.00328707	10	93	3.95684	Path:mmu01522 Endocrine resistance	https://www.genome.jp/kegg-bin/show_pathway?mmu01522	Bcl2 Cdkn1a Cdkn1b Cdkn2a Cdkn2c Gnas Mdm2 Ncoa3 Akt3 Map2k2
0.00328707	30	545	2.02561	Path:mmu05200 Pathways in cancer	https://www.genome.jp/kegg-bin/show_pathway?mmu05200	Arnt Bcl2 Calm1 Calm2 Calm3 Cdkn1a Cdkn1b Cdkn2a Fas Gnas Gnb1 Hmox1 Bbc3 Smad2 Mdm2 Msh6 Ncoa3 Nfe2l2 Nqo1 Pten Rac1 Rxra Tgfbr2 Traf3 Akt3 Map2k2 Txnrd1 Pmaip1 Tpm3 Elob
0.00349143	14	171	3.01275	Path:mmu04141 Protein processing in endoplasmic reticulum	https://www.genome.jp/kegg-bin/show_pathway?mmu04141	Rpn1 Bcl2 Canx Dnajc1 Nfe2l2 Ssr4 Yod1 Man1c1 Mbtps2 Sec61b Ssr2 Magt1 Pdia6 Tusc3
0.00422186	9	80	4.13985	Path:mmu01524 Platinum drug resistance	https://www.genome.jp/kegg-bin/show_pathway?mmu01524	Bcl2 Cdkn1a Cdkn2a Fas Bbc3 Mdm2 Msh6 Akt3 Pmaip1
0.00859531	16	233	2.52695	Path:mmu04714 Thermogenesis	https://www.genome.jp/kegg-bin/show_pathway?mmu04714	Ndufb11 Cox6b1 Cox4i1 Cox7a2 Gnas mt-Cytb mt-Nd1 mt-Nd4 mt-Nd5 Ndufa2 Rps6 Uqcrc1 Ndufb6 Acsl4 Ndufb7 Sdha
0.0119024	13	174	2.74932	Path:mmu05225 Hepatocellular carcinoma	https://www.genome.jp/kegg-bin/show_pathway?mmu05225	Cdkn1a Cdkn2a Hmox1 Smad2 Nfe2l2 Nqo1 Pten Tgfbr2 Akt3 Map2k2 Txnrd1 Pbrm1 Phf10
0.0120996	11	133	3.0435	Path:mmu04068 FoxO signaling pathway	https://www.genome.jp/kegg-bin/show_pathway?mmu04068	Cdkn1a Cdkn1b Klf2 Mdm2 Pten Tgfbr2 Akt3 Map2k2 Homer3 Foxo3 Setd7
0.012964	65	1630	1.46743	Path:mmu01100 Metabolic pathways	https://www.genome.jp/kegg-bin/show_pathway?mmu01100	Rpn1 Ndufb11 Fdps Cox6b1 Atp6v0b Gla Ak1 Ass1 Atp6v0d1 Ckb Cox4i1 Cox7a2 Dld Gch1 Gclc Hmox1 Ids Acot2 Minpp1 mt-Cytb mt-Nd1 mt-Nd4 mt-Nd5 Mthfd2 Ndufa2 Neu1 Nqo1 Pigf Pten Srm Ado Aldh4a1 Mars1 Pomt2 Tkt Uqcrc1 Uap1l1 Ndufb6 Man1c1 Bpnt1 Pgap1 Plod2 Vkorc1 Acsl4 Pde3a St3gal6 Pigp Ptges3 B4galt6 Gpx4 Pgls Atp6v1g1 Gmpr Gdpd1 Ndufb7 Sdha Pi4k2b Gatm Aasdhppt Dcxr Smyd3 Setd7 Etnk1 Uck2 Sgpp1
0.012964	10	115	3.19988	Path:mmu04066 HIF-1 signaling pathway	https://www.genome.jp/kegg-bin/show_pathway?mmu04066	Arnt Bcl2 Cdkn1a Cdkn1b Hmox1 Rps6 Tfrc Akt3 Map2k2 Elob
0.012964	11	136	2.97636	Path:mmu04142 Lysosome	https://www.genome.jp/kegg-bin/show_pathway?mmu04142	Atp6v0b Gla Atp6v0d1 Scarb2 Clta Ids Lipa Laptm4a Neu1 Sort1 Cln5
0.0175057	10	121	3.04121	Path:mmu04722 Neurotrophin signaling pathway	https://www.genome.jp/kegg-bin/show_pathway?mmu04722	Bcl2 Calm1 Calm2 Calm3 Arhgdia Rac1 Sort1 Akt3 Map2k2 Foxo3
0.0249851	16	265	2.22181	Path:mmu04144 Endocytosis	https://www.genome.jp/kegg-bin/show_pathway?mmu04144	Clta Smad2 Mdm2 Tgfbr2 Tfrc Rab5a Snf8 Bin1 Rab11a Rabep1 Stam2 Arpc1a Snx4 Vps36 Ap2b1 Ehd4
0.0272453	7	70	3.67986	Path:mmu05211 Renal cell carcinoma	https://www.genome.jp/kegg-bin/show_pathway?mmu05211	Arnt Cdkn1a Rac1 Flcn Akt3 Map2k2 Elob
0.0326744	11	156	2.59478	Path:mmu04110 Cell cycle	https://www.genome.jp/kegg-bin/show_pathway?mmu04110	Cdc20 Cdkn1a Cdkn1b Cdkn2a Cdkn2c Smad2 Mdm2 Wapl Smc1a Cdt1 Ppp2r1b
0.0326744	6	55	4.0144	Path:mmu04978 Mineral absorption	https://www.genome.jp/kegg-bin/show_pathway?mmu04978	Atox1 Atp1a1 Ftl1 Hmox1 Slc30a1 Ftl1-ps1
0.0342194	13	204	2.34501	Path:mmu05205 Proteoglycans in cancer	https://www.genome.jp/kegg-bin/show_pathway?mmu05205	Cdkn1a Ddx5 Fas Smad2 Mdm2 Msn Pdcd4 Rac1 Rps6 Akt3 Map2k2 Nudt16l1 Eif4b
0.0358316	10	137	2.68603	Path:mmu04371 Apelin signaling pathway	https://www.genome.jp/kegg-bin/show_pathway?mmu04371	Calm1 Calm2 Calm3 Gnb1 Klf2 Smad2 Prkce Rps6 Akt3 Map2k2
0.0372363	7	76	3.38935	Path:mmu05220 Chronic myeloid leukemia	https://www.genome.jp/kegg-bin/show_pathway?mmu05220	Cdkn1a Cdkn1b Cdkn2a Mdm2 Tgfbr2 Akt3 Map2k2
0.038006	6	58	3.80676	Path:mmu04340 Hedgehog signaling pathway	https://www.genome.jp/kegg-bin/show_pathway?mmu04340	Bcl2 Gas1 Spop Csnk1g1 Mosmo Csnk1g3
0.044449	4	27	5.45165	Path:mmu04744 Phototransduction	https://www.genome.jp/kegg-bin/show_pathway?mmu04744	Calm1 Calm2 Calm3 Gnb1
0.0574971	10	149	2.46971	Path:mmu04120 Ubiquitin mediated proteolysis	https://www.genome.jp/kegg-bin/show_pathway?mmu04120	Ube3c Cdc20 Mdm2 Ube2e1 Uba6 Pias4 Elob Cul5 Rps27a Anapc2
0.0639184	5	47	3.91475	Path:mmu03050 Proteasome	https://www.genome.jp/kegg-bin/show_pathway?mmu03050	Psmb1 Psmb4 Psmb7 Psmc2 Psmd9
0.0678125	7	87	2.96081	Path:mmu04260 Cardiac muscle contraction	https://www.genome.jp/kegg-bin/show_pathway?mmu04260	Atp1a1 Cox4i1 Cox7a2 mt-Cytb Uqcrc1 Slc9a7 Tpm3
0.0723489	4	32	4.59983	Path:mmu04130 SNARE interactions in vesicular transport	https://www.genome.jp/kegg-bin/show_pathway?mmu04130	Stx2 Snap23 Vamp3 Stx16
0.0723489	10	156	2.35889	Path:mmu04261 Adrenergic signaling in cardiomyocytes	https://www.genome.jp/kegg-bin/show_pathway?mmu04261	Atp1a1 Bcl2 Calm1 Calm2 Calm3 Gnas Scn1b Akt3 Tpm3 Ppp2r1b
0.0751267	5	50	3.67986	Path:mmu04979 Cholesterol metabolism	https://www.genome.jp/kegg-bin/show_pathway?mmu04979	Lipa Pltp Sort1 Vdac2 Vapa
0.0834887	10	163	2.25759	Path:mmu04148 Efferocytosis	https://www.genome.jp/kegg-bin/show_pathway?mmu04148	Arnt Cebpb Lipa Nfatc3 Rac1 Rxra Ano3 Map2k2 Rab5a Tmem30a
0.0834887	12	213	2.07316	Path:mmu05202 Transcriptional misregulation in cancer	https://www.genome.jp/kegg-bin/show_pathway?mmu05202	Atf1 Cdkn1a Cdkn1b Cdkn2c Cebpb Ddx5 Hhex Mdm2 Rxra Tgfbr2 Gria3 Dusp6
0.0834887	6	72	3.06655	Path:mmu05218 Melanoma	https://www.genome.jp/kegg-bin/show_pathway?mmu05218	Cdkn1a Cdkn2a Mdm2 Pten Akt3 Map2k2
0.0834887	7	93	2.76979	Path:mmu05222 Small cell lung cancer	https://www.genome.jp/kegg-bin/show_pathway?mmu05222	Bcl2 Cdkn1a Cdkn1b Pten Rxra Traf3 Akt3
0.0834887	6	72	3.06655	Path:mmu05223 Non-small cell lung cancer	https://www.genome.jp/kegg-bin/show_pathway?mmu05223	Cdkn1a Cdkn2a Rxra Akt3 Map2k2 Foxo3
0.0844597	9	140	2.36563	Path:mmu04910 Insulin signaling pathway	https://www.genome.jp/kegg-bin/show_pathway?mmu04910	Calm1 Calm2 Calm3 Flot1 Prkar1a Prkar1b Rps6 Akt3 Map2k2
0.0851619	4	36	4.08874	Path:mmu03060 Protein export	https://www.genome.jp/kegg-bin/show_pathway?mmu03060	Srp14 Sec61b Srp72 Get4
0.0851619	7	96	2.68323	Path:mmu04070 Phosphatidylinositol signaling system	https://www.genome.jp/kegg-bin/show_pathway?mmu04070	Calm1 Calm2 Calm3 Pten Ip6k1 Pi4k2b Pip4p2
0.0851619	9	141	2.34885	Path:mmu05017 Spinocerebellar ataxia	https://www.genome.jp/kegg-bin/show_pathway?mmu05017	Psmb1 Psmb4 Psmb7 Psmc2 Vdac2 Akt3 Gria3 Psmd9 Wipi2
0.0851619	13	243	1.96865	Path:mmu05166 Human T-cell leukemia virus 1 infection	https://www.genome.jp/kegg-bin/show_pathway?mmu05166	Cdc20 Fdps Canx Cdkn1a Cdkn2a Cdkn2c Smad2 Nfatc3 Pten Tgfbr2 Vdac2 Akt3 Map2k2
0.0851619	12	217	2.03495	Path:mmu05167 Kaposi sarcoma-associated herpesvirus infection	https://www.genome.jp/kegg-bin/show_pathway?mmu05167	Calm1 Calm2 Calm3 Cdkn1a Fas Gnb1 Nfatc3 Rac1 Traf3 Akt3 Map2k2 Rps27a
0.0886024	9	144	2.29992	Path:mmu05162 Measles	https://www.genome.jp/kegg-bin/show_pathway?mmu05162	Bcl2 Cdkn1b Fas Rack1 Bbc3 Msn Traf3 Akt3 Eif3h
0.0886024	6	76	2.90516	Path:mmu05212 Pancreatic cancer	https://www.genome.jp/kegg-bin/show_pathway?mmu05212	Cdkn1a Cdkn2a Smad2 Rac1 Tgfbr2 Akt3
0.0886024	4	37	3.97823	Path:mmu05216 Thyroid cancer	https://www.genome.jp/kegg-bin/show_pathway?mmu05216	Cdkn1a Rxra Map2k2 Tpm3
0.0896688	6	77	2.86743	Path:mmu04721 Synaptic vesicle cycle	https://www.genome.jp/kegg-bin/show_pathway?mmu04721	Atp6v0b Atp6v0d1 Clta Stx2 Atp6v1g1 Ap2b1
0.0896688	7	99	2.60192	Path:mmu05215 Prostate cancer	https://www.genome.jp/kegg-bin/show_pathway?mmu05215	Bcl2 Cdkn1a Cdkn1b Mdm2 Pten Akt3 Map2k2
0.090037	10	171	2.15197	Path:mmu04022 cGMP-PKG signaling pathway	https://www.genome.jp/kegg-bin/show_pathway?mmu04022	Atp1a1 Calm1 Calm2 Calm3 Nfatc3 Prkce Vdac2 Akt3 Map2k2 Pde3a
0.0904859	13	249	1.92121	Path:mmu05163 Human cytomegalovirus infection	https://www.genome.jp/kegg-bin/show_pathway?mmu05163	Calm1 Calm2 Calm3 Cdkn1a Cdkn2a Fas Gnas Gnb1 Mdm2 Nfatc3 Rac1 Akt3 Map2k2
0.0934768	6	80	2.7599	Path:mmu01521 EGFR tyrosine kinase inhibitor resistance	https://www.genome.jp/kegg-bin/show_pathway?mmu01521	Bcl2 Pten Rps6 Akt3 Map2k2 Foxo3
0.0934768	8	125	2.35511	Path:mmu04071 Sphingolipid signaling pathway	https://www.genome.jp/kegg-bin/show_pathway?mmu04071	Bcl2 Prkce Pten Rac1 Akt3 Map2k2 Ppp2r1b Sgpp1
0.0934768	9	150	2.20792	Path:mmu04723 Retrograde endocannabinoid signaling	https://www.genome.jp/kegg-bin/show_pathway?mmu04723	Ndufb11 Gnb1 mt-Nd1 mt-Nd4 mt-Nd5 Ndufa2 Ndufb6 Gria3 Ndufb7
0.0934768	7	101	2.5504	Path:mmu04933 AGE-RAGE signaling pathway in diabetic complications	https://www.genome.jp/kegg-bin/show_pathway?mmu04933	Bcl2 Cdkn1b Smad2 Prkce Rac1 Tgfbr2 Akt3
0.0934768	5	58	3.1723	Path:mmu05213 Endometrial cancer	https://www.genome.jp/kegg-bin/show_pathway?mmu05213	Cdkn1a Pten Akt3 Map2k2 Foxo3
0.0934768	9	150	2.20792	Path:mmu05226 Gastric cancer	https://www.genome.jp/kegg-bin/show_pathway?mmu05226	Bcl2 Cdkn1a Cdkn1b Smad2 Abcb1b Rxra Tgfbr2 Akt3 Map2k2
0.097852	7	104	2.47683	Path:mmu03015 mRNA surveillance pathway	https://www.genome.jp/kegg-bin/show_pathway?mmu03015	Etf1 Cpsf4 Hbs1l Upf3a Rnmt Ncbp2 Ppp2r1b
0.097852	7	104	2.47683	Path:mmu04925 Aldosterone synthesis and secretion	https://www.genome.jp/kegg-bin/show_pathway?mmu04925	Atf1 Atp1a1 Calm1 Calm2 Calm3 Gnas Prkce
0.101299	5	61	3.01628	Path:mmu04961 Endocrine and other factor-regulated calcium reabsorption	https://www.genome.jp/kegg-bin/show_pathway?mmu04961	Atp1a1 Clta Gnas Rab11a Ap2b1
0.101299	4	41	3.59011	Path:mmu05219 Bladder cancer	https://www.genome.jp/kegg-bin/show_pathway?mmu05219	Cdkn1a Cdkn2a Mdm2 Map2k2
0.103017	10	180	2.04437	Path:mmu05152 Tuberculosis	https://www.genome.jp/kegg-bin/show_pathway?mmu05152	Atp6v0b Atp6v0d1 Bcl2 Calm1 Calm2 Calm3 Cebpb Rfxap Akt3 Rab5a
0.10625	6	84	2.62847	Path:mmu04970 Salivary secretion	https://www.genome.jp/kegg-bin/show_pathway?mmu04970	Atp1a1 Calm1 Calm2 Calm3 Cst3 Gnas
0.111057	12	236	1.87112	Path:mmu05170 Human immunodeficiency virus 1 infection	https://www.genome.jp/kegg-bin/show_pathway?mmu05170	Bcl2 Calm1 Calm2 Calm3 Fas Gnb1 Nfatc3 Rac1 Akt3 Map2k2 Elob Cul5
0.111669	9	158	2.09613	Path:mmu04150 mTOR signaling pathway	https://www.genome.jp/kegg-bin/show_pathway?mmu04150	Pten Rps6 Flcn Akt3 Map2k2 Rragd Atp6v1g1 Lamtor1 Eif4b
0.114613	8	134	2.19693	Path:mmu04915 Estrogen signaling pathway	https://www.genome.jp/kegg-bin/show_pathway?mmu04915	Bcl2 Calm1 Calm2 Calm3 Gnas Ncoa3 Akt3 Map2k2
0.116045	8	135	2.18066	Path:mmu04728 Dopaminergic synapse	https://www.genome.jp/kegg-bin/show_pathway?mmu04728	Calm1 Calm2 Calm3 Gnas Gnb1 Akt3 Gria3 Ppp2r1b
0.116045	4	44	3.34533	Path:mmu04962 Vasopressin-regulated water reabsorption	https://www.genome.jp/kegg-bin/show_pathway?mmu04962	Gnas Arhgdia Rab5a Rab11a
0.130071	6	90	2.45324	Path:mmu04912 GnRH signaling pathway	https://www.genome.jp/kegg-bin/show_pathway?mmu04912	Calm1 Calm2 Calm3 Gnas Map2k2 Map3k2
0.130071	11	217	1.86537	Path:mmu05417 Lipid and atherosclerosis	https://www.genome.jp/kegg-bin/show_pathway?mmu05417	Bcl2 Calm1 Calm2 Calm3 Fas Nfatc3 Nfe2l2 Rac1 Rxra Traf3 Akt3
0.141206	5	69	2.66657	Path:mmu05031 Amphetamine addiction	https://www.genome.jp/kegg-bin/show_pathway?mmu05031	Calm1 Calm2 Calm3 Gnas Gria3
0.14343	2	12	6.13311	Path:mmu00130 Ubiquinone and other terpenoid-quinone biosynthesis	https://www.genome.jp/kegg-bin/show_pathway?mmu00130	Nqo1 Vkorc1
0.150209	9	170	1.94816	Path:mmu04530 Tight junction	https://www.genome.jp/kegg-bin/show_pathway?mmu04530	Msn Prkce Rac1 Amotl2 Arpc1a Ybx3 Myh14 Rap2c Ppp2r1b
0.156994	7	120	2.14659	Path:mmu04919 Thyroid hormone signaling pathway	https://www.genome.jp/kegg-bin/show_pathway?mmu04919	Atp1a1 Mdm2 Ncoa3 Rxra Akt3 Map2k2 Med13
0.160476	3	30	3.67986	Path:mmu00563 Glycosylphosphatidylinositol (GPI)-anchor biosynthesis	https://www.genome.jp/kegg-bin/show_pathway?mmu00563	Pigf Pgap1 Pigp
0.163219	7	122	2.1114	Path:mmu04114 Oocyte meiosis	https://www.genome.jp/kegg-bin/show_pathway?mmu04114	Cdc20 Calm1 Calm2 Calm3 Smc1a Cpeb4 Ppp2r1b
0.163219	9	174	1.90338	Path:mmu04145 Phagosome	https://www.genome.jp/kegg-bin/show_pathway?mmu04145	Atp6v0b Atp6v0d1 Canx Rac1 Tfrc Vamp3 Rab5a Sec61b Atp6v1g1
0.167605	6	98	2.25298	Path:mmu04713 Circadian entrainment	https://www.genome.jp/kegg-bin/show_pathway?mmu04713	Calm1 Calm2 Calm3 Gnas Gnb1 Gria3
0.169787	6	99	2.23022	Path:mmu04137 Mitophagy-animal	https://www.genome.jp/kegg-bin/show_pathway?mmu04137	Sqstm1 Rab5a Foxo3 Fis1 Marchf5 Rps27a
0.169787	5	75	2.45324	Path:mmu04924 Renin secretion	https://www.genome.jp/kegg-bin/show_pathway?mmu04924	Calm1 Calm2 Calm3 Gnas Pde3a
0.169787	5	75	2.45324	Path:mmu04971 Gastric acid secretion	https://www.genome.jp/kegg-bin/show_pathway?mmu04971	Atp1a1 Calm1 Calm2 Calm3 Gnas
0.174297	3	32	3.44987	Path:mmu04215 Apoptosis-multiple species	https://www.genome.jp/kegg-bin/show_pathway?mmu04215	Bcl2 Bbc3 Pmaip1
0.183341	4	54	2.72583	Path:mmu00330 Arginine and proline metabolism	https://www.genome.jp/kegg-bin/show_pathway?mmu00330	Ckb Srm Aldh4a1 Gatm
0.183872	8	154	1.91162	Path:mmu04921 Oxytocin signaling pathway	https://www.genome.jp/kegg-bin/show_pathway?mmu04921	Calm1 Calm2 Calm3 Cdkn1a Eef2 Gnas Nfatc3 Map2k2
0.189017	6	103	2.14361	Path:mmu05142 Chagas disease	https://www.genome.jp/kegg-bin/show_pathway?mmu05142	Fas Gnas Smad2 Tgfbr2 Akt3 Ppp2r1b
